# Proteomics identifies substrates and a novel component in hSnd2-dependent ER protein targeting

**DOI:** 10.1101/2022.04.27.489649

**Authors:** Andrea Tirincsi, Sarah O’Keefe, Duy Nguyen, Mark Sicking, Johanna Dudek, Friedrich Förster, Martin Jung, Drazena Hadzibeganovic, Volkhard Helms, Stephen High, Richard Zimmermann, Sven Lang

## Abstract

Protein import into the endoplasmic reticulum (ER) is essential for about 30% of the human proteome. It involves targeting of precursor proteins to the ER and insertion into or translocation across the ER membrane. Furthermore, it relies on signals in the precursor polypeptides and components, which read the signals and facilitate their targeting to a protein-conducting channel in the ER membrane, the Sec61 complex. Compared to the SRP- and TRC-dependent pathways, little is known about the SRP-independent/SND pathway. Our aim was to identify additional components and characterize the client spectrum of the human SND pathway. The established strategy of combining depletion of the central hSnd2-component from HeLa cells with proteomic- and differential protein abundance-analysis was used. The SRP and TRC targeting pathways were analyzed in comparison. TMEM109 was characterized as hSnd3. Unlike SRP but similar to TRC, the SND clients are predominantly membrane proteins with N-terminal, central, or C-terminal targeting signals.
