## supplementary table S2 for "Proteomics identifies substrates and a novel component in hSnd2-dependent ER protein targeting"

### Sheet: Sheet 1
Accession	Gene	Full protein name	log2 fold change	Subcellular location	SP or TMH	Number of TMD	Glycosylation sites	SP or TMH seuence	TMH position
P08240	SRPR	Signal recognition particle receptor subunit alpha	-3.6991	Endoplasmic reticulum membrane		0	0
Q5T5P2	KIAA1217	Sickle tail protein homolog	-1.7677	Cytoplasm		0	1
Q9NW15	ANO10	Anoctamin-10	-1.71369	Cell membrane	TMH	8	0	IALYFGFLEYFTFALIPMAVI	208 - 228
P30486	HLA-B	HLA class I histocompatibility antigen, B-48 alpha chain	-1.65671	Membrane	SP	1	1	MLVMAPRTVLLLLSAALALTETWA
Q9Y6K0	CEPT1	Choline/ethanolaminephosphotransferase 1	-1.55957	Endoplasmic reticulum membrane, Nucleus membrane	TMH	8	1	LITIIGLSINICTTILLVFYC	87 - 107
Q9H1X3-3	GNG10	DnaJ homolog subfamily C member 25	-1.27729	Membrane	TMH	3	0	WMLLAPLLPALLLVRPAGALV	20 - 40
O15439	ABCC4	Multidrug resistance-associated protein 4	-1.23007	Membrane	TMH	14	7	LVLGIFTLIEESAKVIQPIFL	93 - 113
O94901	UNC84A;SUN1	SUN domain-containing protein 1	-1.17861	Nucleus inner membrane	TMH	1	0	ICKFLVLLIPLFLLLAGLSL	316 - 335
Q96HA7	TONSL	Tonsoku-like protein	-1.10402	Nucleus, Cytoplasm		0	0
Q6Y288	B3GALTL	Beta-1,3-glucosyltransferase	-1.06564	Endoplasmic reticulum membrane	TMH	1	1	WWLLAPPALLALLTCSLAFGL	7 - 27
Q15262-2	PTPRK	Receptor-type tyrosine-protein phosphatase kappa	-1.05211	Cell membrane, Adherens junction, Cell junction	SP	1	12	MDTTAAAALPAFVALLLLSPWPLLGS
O15269	SPTLC1	Serine palmitoyltransferase 1	-1.02744	Endoplasmic reticulum membrane	TMH	1	0	ALYEAPAYHLILEGILILWII	16 - 36
O94905	ERLIN2	Erlin-2	-1.00481	Endoplasmic reticulum membrane	TMH	1	1	LGAVVAVASSFFCASLFSAVH	4 - 24
Q03135	CAV1	Caveolin-1	-0.965045	Golgi apparatus membrane, Caveola, Membrane raft, Membrane, Cell membrane		0	0
Q08AF3	SLFN5	Schlafen family member 5	-0.945214			0	0
P29692-4	EEF1D	Elongation factor 1-delta	-0.931888	Nucleus		0	0
P09038	FGF2	Fibroblast growth factor 2	-0.926724	Nucleus, Secreted		0	0
Q5XPI4	RNF123	E3 ubiquitin-protein ligase RNF123	-0.909972	Cytoplasm		0	0
P30464	HLA-B	HLA class I histocompatibility antigen, B-15 alpha chain	-0.860573	Membrane	SP	1	1	MRVTAPRTVLLLLSGALALTETWA
Q5BJD5	TMEM41B	Transmembrane protein 41B	-0.857982	Membrane	TMH	6	0	MSLLILVSIFLSAAFVMFLVY	52 - 72
Q9NUW8	TDP1	Tyrosyl-DNA phosphodiesterase 1	-0.857945	Nucleus, Cytoplasm		0	0
Q13472	TOP3A	DNA topoisomerase 3-alpha	-0.850521			0	0
Q9H974	QTRTD1	Queuine tRNA-ribosyltransferase accessory subunit 2	-0.848929	Cytoplasm, Mitochondrion outer membrane		0	0
Q6ZXV5	TMTC3	Transmembrane and TPR repeat-containing protein 3	-0.825733	Membrane	TMH	9	3	ITLIVGVVTACYWNSLFCGFV	9 - 29
Q86WX3	RPS19BP1	Active regulator of SIRT1	-0.820401	Nucleus, Nucleolus		0	0
Q02388	COL7A1	Collagen alpha-1(VII) chain	-0.813631	Secreted, Extracellular matrix, Basement membrane, Extracellular space	SP	0	5	MTLRLLVAALCAGILA
Q9HAS0	C17orf75	Protein Njmu-R1	-0.792447			0	0
B7Z468	CAST	Calpastatin	-0.785806			0	0
Q8IYS2	KIAA2013	Uncharacterized protein KIAA2013	-0.780094	Membrane	SP	1	1	MWLQQRLKGLPGLLSSSWARRLLCLLGLLLLLLWFGGSGA
Q6MZW2	FSTL4	Follistatin-related protein 4	-0.773976	Secreted	SP	0	1	MKPGGFWLHLTLLGASLPAALG
Q9Y5T5	USP16	Ubiquitin carboxyl-terminal hydrolase 16	-0.764327	Nucleus		0	0
Q9Y2F5	ICE1	Little elongation complex subunit 1	-0.758268	Cajal body, Nucleus		0	0
P00533	EGFR	Epidermal growth factor receptor	-0.750773	Nucleus membrane, Golgi apparatus membrane, Secreted, Nucleus, Endoplasmic reticulum membrane, Cell membrane, Endosome, Endosome membrane	SP	1	13	MRPSGTAGAALLALLAALCPASRA
Q96SK2	TMEM209	Transmembrane protein 209	-0.743263	Membrane	TMH	2	2	VVLAWGLLNVSMAGMIYTEMT	28 - 48
Q9HD20	ATP13A1	Manganese-transporting ATPase 13A1	-0.728397	Endoplasmic reticulum membrane	TMH	10	2	VLPFAGLLYPAWLGAAAAGCW	67 - 87
Q92791	LEPREL4	Synaptonemal complex protein SC65	-0.698486	Nucleolus, Nucleus, Chromosome		0	0
O75381	PEX14	Peroxisomal membrane protein PEX14	-0.690562	Peroxisome membrane		0	0
Q6NUK4	REEP3	Receptor expression-enhancing protein 3	-0.686243	Endoplasmic reticulum membrane	TMH	3	0	MVSWMISRAVVLVFGMLYPAY	1 - 21
Q08380	LGALS3BP	Galectin-3-binding protein	-0.67602	Secreted, Extracellular matrix, Extracellular space	SP	0	7	MTPPRLFWVWLLVAGTQG
Q8WWN8	ARAP3	Arf-GAP with Rho-GAP domain, ANK repeat and PH domain-containing protein 3	-0.675879	Cytoskeleton, Ruffle, Cytoplasm, Cell projection, Cell membrane, Lamellipodium		0	0
P56589	PEX3	Peroxisomal biogenesis factor 3	-0.671451	Peroxisome membrane	TMH	2	0	CIFLGTVLGGVYILGKYGQKK	16 - 36
Q9Y6K9	IKBKG	NF-kappa-B essential modulator	-0.663888	Cytoplasm, Nucleus		0	0
O75970	MPDZ	Multiple PDZ domain protein	-0.661005	Dendrite, Cell junction, Synapse, Tight junction, Synaptosome, Apical cell membrane, Postsynaptic cell membrane, Postsynaptic density, Cell projection, Cell membrane		0	0
P43353	ALDH3B1	Aldehyde dehydrogenase family 3 member B1	-0.657423	Cell membrane		0	0
Q9NRL2	BAZ1A	Bromodomain adjacent to zinc finger domain protein 1A	-0.654408	Nucleus		0	0
O75844	ZMPSTE24	CAAX prenyl protease 1 homolog	-0.643126	Endoplasmic reticulum membrane, Nucleus inner membrane	TMH	7	0	IFGAVLLFSWTVYLWETFLAQ	19 - 39
Q96HC4	PDLIM5	PDZ and LIM domain protein 5	-0.642569	Synaptosome, Synapse, Cell junction, Postsynaptic cell membrane, Postsynaptic density, Cytoplasm		0	0
Q10589	BST2	Bone marrow stromal antigen 2	-0.641007	Late endosome, Cell membrane, Golgi apparatus, Apical cell membrane, Cytoplasm, Membrane raft, trans-Golgi network	TMH	1	2	KLLLGIGILVLLIIVILGVPLIIFTIKA	21 - 48
Q8N1G2	CMTR1	Cap-specific mRNA (nucleoside-2'-O-)-methyltransferase 1	-0.639634	Nucleus		0	0
P49247	RPIA	Ribose-5-phosphate isomerase	-0.632366			0	0
Q96JJ7	TMX3	Protein disulfide-isomerase TMX3	-0.62894	Endoplasmic reticulum membrane	SP	1	2	MAAWKSWTALRLCATVVVLDMVVC
Q8TAA5	GRPEL2	GrpE protein homolog 2, mitochondrial	-0.626205	Mitochondrion matrix		0	0
Q16270	IGFBP7	Insulin-like growth factor-binding protein 7	-0.625068	Secreted	SP	0	1	MERPSLRALLLGAAGLLLLLLPLSSS
P04350	TUBB4A	Tubulin beta-4A chain	-0.617592	Cytoskeleton, Cytoplasm		0	0
P17252	PRKCA	Protein kinase C alpha type	-0.616049	Mitochondrion membrane, Cytoplasm, Cell membrane, Nucleus		0	0
Q9Y2K7	KDM2A	Lysine-specific demethylase 2A	-0.606347	Nucleus, Nucleoplasm		0	0
Q96HN2	AHCYL2	Adenosylhomocysteinase 3	-0.60471	Cytoplasm, Microsome		0	0
Q5T9A4	ATAD3B	ATPase family AAA domain-containing protein 3B	-0.603191	Mitochondrion inner membrane		0	0
P53609	PGGT1B	Geranylgeranyl transferase type-1 subunit beta	-0.588845			0	0
Q8N999	C12orf29	Uncharacterized protein C12orf29	-0.586275			0	0
Q9NYZ1	TVP23B;TVP23C	Golgi apparatus membrane protein TVP23 homolog B	-0.585174	Membrane	TMH	4	0	PVASFFHLFFRVSAIIVYLL	34 - 53
Q13426	XRCC4	DNA repair protein XRCC4	-0.577131	Nucleus		0	0
P05423	POLR3D	DNA-directed RNA polymerase III subunit RPC4	-0.575437	Nucleus		0	0
Q14573	ITPR3	Inositol 1,4,5-trisphosphate receptor type 3	-0.574914	Endoplasmic reticulum membrane	TMH	6	0	LWGSISFNLAVFINIIIAFFY	2203 - 2223
Q9H981	ACTR8	Actin-related protein 8	-0.574398	Nucleus, Chromosome		0	0
Q8NFQ8	TOR1AIP2	Torsin-1A-interacting protein 2	-0.573839	Nucleus membrane, Endoplasmic reticulum membrane	TMH	1	1	FWSYGPVILVVLVVAVVASSV	215 - 235
Q9UIQ6	LNPEP	Leucyl-cystinyl aminopeptidase	-0.572068	Cell membrane, Secreted	TMH	1	17	MVVCAFVIVVAVSVIMVIYLL	111 - 131
Q969G5	PRKCDBP	Protein kinase C delta-binding protein	-0.565734	Cytoplasm		0	0
Q14651	PLS1	Plastin-1	-0.565696	Cytoplasm		0	0
P04114	APOB	Apolipoprotein B-100	-0.563795	Cytoplasm, Secreted	SP	0	19	MDPPRPALLALLALPALLLLLLAGARA
Q9P0J1	PDP1	[Pyruvate dehydrogenase [acetyl-transferring]]-phosphatase 1, mitochondrial	-0.544121	Mitochondrion matrix		0	0
Q8NHV4	NEDD1	Protein NEDD1	-0.5355	Centrosome, Microtubule organizing center, Cytoplasm, Cytoskeleton		0	0
Q14432	PDE3A	cGMP-inhibited 3',5'-cyclic phosphodiesterase A	-0.529116	Membrane	TMH	6	0	LSSALCAGSLSFLLALLVRLV	61 - 81
B7Z7X8	ATL2	Atlastin-2	-0.52752	Endoplasmic reticulum membrane	TMH	2	0	TLFAVMFAMYIISGLTGFIGL	477 - 497
P08069	IGF1R	Insulin-like growth factor 1 receptor	-0.524362	Cell membrane	SP	1	16	MKSGSGGGSPTSLWGLLFLSAALSLWPTSG
P07205	PGK2	Phosphoglycerate kinase 2	-0.523879	Cytoplasm		0	0
Q8N392	ARHGAP18	Rho GTPase-activating protein 18	-0.52139	Cytoplasm		0	0
P50452	SERPINB8	Serpin B8	-0.518717	Cytoplasm		0	0
P20020	ATP2B1	Plasma membrane calcium-transporting ATPase 1	-0.518333	Cell membrane	TMH	10	0	FLQLVWEALQDVTLIILEIAA	98 - 118
P30508	HLA-C	HLA class I histocompatibility antigen, Cw-12 alpha chain	-0.515773	Membrane	SP	1	1	MRVMAPRTLILLLSGALALTETWA
Q13509	TUBB3	Tubulin beta-3 chain	-0.515233	Cytoplasm, Cytoskeleton		0	0
Q6XE24	RBMS3	RNA-binding motif, single-stranded-interacting protein 3	-0.512412	Cytoplasm		0	0
Q15149-9	PLEC	Plectin	-0.511145	Cytoskeleton, Cytoplasm, Cell junction, Hemidesmosome		0	0
P55265-2	ADAR	Double-stranded RNA-specific adenosine deaminase	-0.50994	Cytoplasm, Nucleus, Nucleolus		0	0
P54289	CACNA2D1	Voltage-dependent calcium channel subunit alpha-2/delta-1	-0.507217	Membrane	SP	1	16	MAAGCLLALTLTLFQSLLIGPSSE
O15121	DEGS1	Sphingolipid delta(4)-desaturase DES1	-0.502585	Mitochondrion, Membrane, Endoplasmic reticulum membrane	TMH	6	0	PNLIWIIIMMVLTQLGAFYIV	41 - 61
P30530	AXL	Tyrosine-protein kinase receptor UFO	-0.502489	Cell membrane	SP	1	6	MAWRCPRMGRVPLAWCLALCGWACM
P51617	IRAK1	Interleukin-1 receptor-associated kinase 1	-0.500606	Cytoplasm, Lipid droplet, Nucleus		0	0
P21589	NT5E	5'-nucleotidase	-0.500528	Cell membrane	SP	0	4	MCPRAARAPATLLLALGAVLWPAAGA
Q70UQ0-4	IKBIP	Inhibitor of nuclear factor kappa-B kinase-interacting protein	-0.490529	Endoplasmic reticulum membrane	TMH	1	2	CLSLLSLGTCLGLAWFV	46 - 62
P32004-2	L1CAM	Neural cell adhesion molecule L1	-0.489682	Cell membrane, Growth cone, Cell projection	SP	1	20	MVVALRYVWPLLLCSPCLL
O94925-3	GLS	Glutaminase kidney isoform, mitochondrial	-0.484186	Mitochondrion, Cytosol, Cytoplasm		0	0
Q99470	SDF2	Stromal cell-derived factor 2	-0.483424	Secreted	SP	0	0	MAVVPLLLLGGLWSAVGA
Q6UX71	PLXDC2	Plexin domain-containing protein 2	-0.479431	Membrane	SP	1	2	MARFPKADLAAAGVMLLCHFFTDQFQFADG
Q9H9Y2	RPF1	Ribosome production factor 1	-0.476872	Nucleus, Nucleolus		0	0
P63313	TMSB10	Thymosin beta-10	-0.465622	Cytoplasm, Cytoskeleton		0	0
Q969M3	YIPF5	Protein YIPF5	-0.463276	Endoplasmic reticulum membrane, COPII-coated vesicle, Golgi apparatus, Cytoplasmic vesicle, Golgi stack membrane	TMH	5	0	TDLAGPMVFCLAFGATLLLAG	125 - 145
Q6NZI2	PTRF	Polymerase I and transcript release factor	-0.459112	Cytoplasm, Microsome, Cell membrane, Mitochondrion, Membrane, Nucleus, Cytosol, Endoplasmic reticulum, Caveola		0	0
P32321	DCTD	Deoxycytidylate deaminase	-0.455543			0	0
P53350	PLK1	Serine/threonine-protein kinase PLK1	-0.451002	Microtubule organizing center, Cytoplasm, Spindle, Chromosome, Nucleus, Centromere, Cytoskeleton, Centrosome, Midbody, Kinetochore		0	0
O75962	TRIO	Triple functional domain protein	-0.440157	Cytoplasm		0	0
Q14807	KIF22	Kinesin-like protein KIF22	-0.437994	Cytoplasm, Cytoskeleton, Nucleus		0	0
Q12797	ASPH	Aspartyl/asparaginyl beta-hydroxylase	-0.436713	Endoplasmic reticulum membrane, Sarcoplasmic reticulum membrane	TMH	1	2	FFTWFMVIALLGVWTSVAVVW	54 - 74
Q13952	NFYC	Nuclear transcription factor Y subunit gamma	-0.434615	Nucleus		0	0
O00161	SNAP23	Synaptosomal-associated protein 23	-0.432132	Cell membrane, Synapse, Cell junction, Synaptosome		0	0
P35659	DEK	Protein DEK	-0.43204	Nucleus		0	0
P01891	HLA-A	HLA class I histocompatibility antigen, A-68 alpha chain	-0.430582	Membrane	SP	1	1	MAVMAPRTLVLLLSGALALTQTWA
Q01995	TAGLN	Transgelin	-0.430139	Cytoplasm		0	0
Q15058	KIF14	Kinesin-like protein KIF14	-0.424624	Spindle, Midbody, Nucleus, Cytoplasm, Cytoskeleton		0	0
Q9H4L5	OSBPL3	Oxysterol-binding protein-related protein 3	-0.421642	Nucleus membrane, Cytosol, Filopodium tip, Endoplasmic reticulum membrane, Cytoplasm, Cell projection, Cell membrane		0	0
O14802	POLR3A	DNA-directed RNA polymerase III subunit RPC1	-0.421298	Nucleus		0	0
Q16512	PKN1	Serine/threonine-protein kinase N1	-0.40847	Midbody, Cleavage furrow, Cell membrane, Nucleus, Endosome, Cytoplasm		0	0
Q96FQ6	S100A16	Protein S100-A16	-0.401562	Nucleolus, Nucleus, Cytoplasm		0	0
Q9HBI1	PARVB	Beta-parvin	-0.395165	Z line, Focal adhesion, Lamellipodium, Cytoplasm, Cell projection, Sarcomere, Cell membrane, Cell junction, Cytoskeleton, Myofibril		0	0
O95786	DDX58	Probable ATP-dependent RNA helicase DDX58	-0.394019	Ruffle membrane, Cell projection, Cytoplasm, Cytoskeleton, Tight junction, Cell junction		0	0
P11387	TOP1	DNA topoisomerase 1	-0.390798	Nucleolus, Nucleoplasm, Nucleus		0	0
Q70J99	UNC13D	Protein unc-13 homolog D	-0.388221	Lysosome, Late endosome, Membrane, Recycling endosome, Cytoplasm		0	0
O15427	SLC16A3	Monocarboxylate transporter 4	-0.384793	Cell membrane	TMH	12	0	GGWGWAVLFGCFVITGFSYAF	18 - 38
Q9H6F5	CCDC86	Coiled-coil domain-containing protein 86	-0.379634	Nucleus		0	0
Q96RQ1	ERGIC2;RLN3	Endoplasmic reticulum-Golgi intermediate compartment protein 2	-0.379123	cis-Golgi network membrane, Golgi apparatus, Nucleus, Endoplasmic reticulum-Golgi intermediate compartment membrane, Cytoplasm, Endoplasmic reticulum membrane	TMH	2	0	GTVSLIAFTTMALLTIMEFSV	34 - 54
Q8TB61	SLC35B2	Adenosine 3'-phospho 5'-phosphosulfate transporter 1	-0.375534	Golgi apparatus membrane	TMH	9	0	WWAVVVLAAFPSLGAGGETPE	5 - 25
Q6NUK1	SLC25A24	Calcium-binding mitochondrial carrier protein SCaMC-1	-0.371766	Mitochondrion inner membrane	TMH	6	0	LLAGGIAGAVSRTSTAPL	198 - 215
Q9Y5M8	SRPRB	Signal recognition particle receptor subunit beta	-0.365849	Endoplasmic reticulum membrane	TMH	1	0	LLSVVVAVLAVLLTLVFWKLI	37 - 57
P49755	TMED10	Transmembrane emp24 domain-containing protein 10	-0.357894	Endoplasmic reticulum membrane, Cell membrane, Cytoplasmic vesicle, trans-Golgi network membrane, Melanosome, Secretory vesicle membrane, Endoplasmic reticulum-Golgi intermediate compartment membrane, Golgi apparatus, cis-Golgi network membrane	SP	1	1	MSGLSGPPARRGPFPLALLLLFLLGPRLVLA
Q5VWQ8	DAB2IP	Disabled homolog 2-interacting protein	-0.356309	Cytoplasm, Cell projection, Membrane, Cell membrane, Dendrite		0	0
P10586	PTPRF	Receptor-type tyrosine-protein phosphatase F	-0.353493	Membrane	SP	1	6	MAPEPAPGRTMVPLVPALVMLGLVAGAHG
Q9BTE1	DCTN5	Dynactin subunit 5	-0.346688	Kinetochore, Chromosome, Cytoskeleton, Cytoplasm, Centromere		0	0
Q9NR30	DDX21	Nucleolar RNA helicase 2	-0.328883	Nucleus, Nucleolus, Nucleoplasm		0	0
O14908	GIPC1	PDZ domain-containing protein GIPC1	-0.31405	Cytoplasm, Membrane		0	0
P14625	HSP90B1	Endoplasmin	-0.313047	Melanosome, Endoplasmic reticulum lumen	SP	0	6	MRALWVLGLCCVLLTFGSVRA
P50897	PPT1	Palmitoyl-protein thioesterase 1	-0.285306	Secreted, Lysosome	SP	0	3	MASPGCLWLLAVALLPWTCASRALQHL
Q16555	DPYSL2	Dihydropyrimidinase-related protein 2	-0.278078	Cytosol, Membrane, Cytoplasm, Cytoskeleton		0	0
P20810-6	CAST	Calpastatin	-0.232189			0	0
