## supplementary table S3 for "Proteomics identifies substrates and a novel component in hSnd2-dependent ER protein targeting"

### Sheet: Sheet 1
Accession	Gene	Full protein name	log2 fold change	Subcellular location	SP or TMH	Glycosylation sites	SP or TMH sequence
Q5RHS7	S100A2		3.76699
O43716	GATC	Glutamyl-tRNA(Gln) amidotransferase subunit C, mitochondrial	2.21097	Mitochondrion		0
Q9H4I9	SMDT1	Essential MCU regulator, mitochondrial	1.36565	Mitochondrion inner membrane	TMH	0	FGLLRVFSIVIPFLYVGTLI
O00139-2	KIF2A	Kinesin-like protein KIF2A	1.15435	Cytoskeleton, Spindle, Spindle pole, Microtubule organizing center, Centrosome, Cytoplasm		0
Q06787-6	FMR1	Synaptic functional regulator FMR1	0.581216	Cell membrane, Perikaryon, Cytoplasmic granule, Nucleus, Centromere, Cell projection, Cell junction, Axon, Growth cone, Postsynaptic cell membrane, Dendritic spine, Dendrite, Perinuclear region, Synaptosome, Presynaptic cell membrane, Nucleolus, Chromosome, Cajal body, Cytoplasm, Synapse, Filopodium tip		0
P98082	DAB2	Disabled homolog 2	0.511979	Clathrin-coated vesicle membrane, Cytoplasmic vesicle, Membrane, Cytoplasm, Clathrin-coated pit		0
