## supplementary table S8 for "Proteomics identifies substrates and a novel component in hSnd2-dependent ER protein targeting"

### Sheet: Sheet 1
Accession	Gene	Full protein name	log2 fold change	Subcellular location	SP or TMH	Number of TMD	Glycosylation sites	SP or TMH sequence	TMH position
P78386	KRT85	Keratin, type II cuticular Hb5	-7.37295			0	0
Q2TBE0	CWF19L2	CWF19-like protein 2	-6.56707			0	0
Q9ULJ8	PPP1R9A	Neurabin-1	-6.22022	Synaptosome, Synapse, Cell junction, Cytoplasm, Cytoskeleton		0	0
Q14728	MFSD10	Major facilitator superfamily domain-containing protein 10	-4.09603	Membrane	TMH	11	0	VVFLGLLLDLLAFTLLLPLLP	27 - 47
Q9UHX1-2	PUF60	Poly(U)-binding-splicing factor PUF60	-3.95091	Nucleus		0	0
Q9P0P0	RNF181	E3 ubiquitin-protein ligase RNF181	-3.91874			0	0
A8MY62	LACTBL1	Putative beta-lactamase-like 1	-3.7768			0	0
H0YBD9	RMDN1	Regulator of microtubule dynamics protein 1	-3.59997
P0DJ07	PET100	Protein PET100 homolog, mitochondrial	-3.5007	Mitochondrion, Membrane	TMH	1	0	IFRMIIYLTFPVAMFWVS	7 - 24
Q9BSJ5	C17orf80	Uncharacterized protein C17orf80	-3.46359	Membrane	TMH	1	0	GFGGITMLFTGYFVLCCSWSF	553 - 573
Q16790	CA9	Carbonic anhydrase 9	-3.36453	Nucleolus, Cell projection, Nucleus, Microvillus membrane, Cell membrane	SP	1	2	MAPLCPSPWLPLLIPAPAPGLTVQLLLSLLLLVPVHP
Q504Q3	PAN2	PAB-dependent poly(A)-specific ribonuclease subunit PAN2	-3.34826	Nucleus, Cytoplasm, P-body		0	0
Q8N8S7-2	ENAH	Protein enabled homolog	-3.33537	Cell projection, Cytoplasm, Focal adhesion, Lamellipodium, Cytoskeleton, Filopodium, Cell junction, Synapse		0	0
Q29963	HLA-C	HLA class I histocompatibility antigen, Cw-6 alpha chain	-3.2982	Membrane	SP	1	1	MRVMAPRTLILLLSGALALTETWA
Q14517	FAT1	Protocadherin Fat 1	-3.01911	Nucleus, Cell membrane, Cytoplasm, Perinuclear region	SP	1	23	MGRHLALLLLLLLLFQHFGDS
Q8TCQ1	MARCH1	E3 ubiquitin-protein ligase MARCH1	-3.00382	Cell membrane, Golgi apparatus, Early endosome membrane, trans-Golgi network membrane, Late endosome membrane, Lysosome membrane, Cytoplasmic vesicle membrane	TMH	2	0	IFCSVTFHVIAITCVVWSLYV	155 - 175
O94763-4	URI1	Unconventional prefoldin RPB5 interactor 1	-2.92459	Nucleus, Cell projection, Cytoplasm, Dendrite, Mitochondrion		0	0
Q93070	ART4	Ecto-ADP-ribosyltransferase 4	-2.70132	Cell membrane	SP	0	5	MGPLINRCKKILLPTTVPPATMRIWLLGGLLPFLLLLSGLQRPTEG
Q6UXH1	CRELD2	Cysteine-rich with EGF-like domain protein 2	-2.65136	Secreted, Endoplasmic reticulum	SP	0	1	MRLPRRAALGLLPLLLLLPPAPEA
O43422	PRKRIR	52 kDa repressor of the inhibitor of the protein kinase	-2.63729			0	0
Q7Z6J8	UBE3D	E3 ubiquitin-protein ligase E3D	-2.6046	Cytoplasm		0	0
Q6JQN1	ACAD10	Acyl-CoA dehydrogenase family member 10	-2.57225			0	0
Q9UG01	IFT172	Intraflagellar transport protein 172 homolog	-2.42455	Cell projection, Cilium		0	0
P61952	GNG11	Guanine nucleotide-binding protein G(I)/G(S)/G(O) subunit gamma-11	-2.40625	Cell membrane		0	0
P49069	CAMLG	Calcium signal-modulating cyclophilin ligand	-2.36137	Membrane	TMH	2	0	IFRLVGCALLALGVRAFVCKY	190 - 210
P30414	NKTR	NK-tumor recognition protein	-2.22259	Membrane		0	0
Q9Y2X8	UBE2D4;UBE2D1	Ubiquitin-conjugating enzyme E2 D4	-2.19312			0	0
Q8NFF5	FLAD1	FAD synthase	-2.11952	Cytoplasm, Mitochondrion matrix		0	0
P40763-2	STAT3	Signal transducer and activator of transcription 3	-2.11771	Cytoplasm, Nucleus		0	0
P24386	CHM	Rab proteins geranylgeranyltransferase component A 1	-2.11671	Cytosol, Cytoplasm		0	0
P53396-2	ACLY	ATP-citrate synthase	-2.09185	Cytoplasm		0	0
Q6NUK4	REEP3	Receptor expression-enhancing protein 3	-2.07936	Endoplasmic reticulum membrane	TMH	3	0	MVSWMISRAVVLVFGMLYPAY	1 - 21
Q9HAN9	NMNAT1	Nicotinamide/nicotinic acid mononucleotide adenylyltransferase 1	-2.06485	Nucleus		0	0
Q92625	ANKS1A	Ankyrin repeat and SAM domain-containing protein 1A	-2.05772	Cytoplasm, Cell projection		0	0
Q9NPF0	CD320	CD320 antigen	-2.03349	Membrane	SP	1	3	MSGGWMAQVGAWRTGALGLALLLLLGLGLGLEAAA
Q9H4A5	GOLPH3L	Golgi phosphoprotein 3-like	-2.02202	Golgi apparatus, Golgi stack membrane, trans-Golgi network membrane		0	0
Q8N2K1-3	UBE2J2	Ubiquitin-conjugating enzyme E2 J2	-2.01661	Endoplasmic reticulum membrane	TMH	1	0	GLLGGALANLFVIVGFAAFAY	227 - 247
Q9P0J1	PDP1	[Pyruvate dehydrogenase [acetyl-transferring]]-phosphatase 1, mitochondrial	-1.96116	Mitochondrion matrix		0	0
Q8WUF8	FAM172A	Protein FAM172A	-1.94033	Secreted	SP	0	0	MSISLSSLILLPIWINMA
Q15149-8	PLEC	Plectin	-1.85917	Cytoskeleton, Cytoplasm, Cell junction, Hemidesmosome		0	0
O75419	CDC45	Cell division control protein 45 homolog	-1.85765	Cytoplasm, Nucleus		0	0
P48651	PTDSS1	Phosphatidylserine synthase 1	-1.83442	Endoplasmic reticulum membrane	TMH	9	0	FFYRPHTITLLSFTIVSLMYF	36 - 56
Q5THK1	PRR14L	Protein PRR14L	-1.81394			0	0
Q8NDX6	ZNF740	Zinc finger protein 740	-1.80638	Nucleus		0	0
Q96HD1	CRELD1	Cysteine-rich with EGF-like domain protein 1	-1.80508	Membrane	SP	2	2	MAPWPPKGLVPAMLWGLSLFLNLPGPIWL
Q8N9B5	JMY	Junction-mediating and -regulatory protein	-1.80404	Nucleus, Cytoplasm, Cytoskeleton		0	0
Q96GW9	MARS2	Methionine--tRNA ligase, mitochondrial	-1.8018	Mitochondrion matrix		0	0
A6NDQ2			-1.8015
Q86UR5	RIMS1	Regulating synaptic membrane exocytosis protein 1	-1.79996	Cell junction, Synapse, Presynaptic cell membrane, Cell membrane		0	0
Q9UL42	PNMA2	Paraneoplastic antigen Ma2	-1.79562	Nucleus, Nucleolus		0	0
Q16798	ME3	NADP-dependent malic enzyme, mitochondrial	-1.78127	Mitochondrion matrix		0	0
Q5VT25	CDC42BPA	Serine/threonine-protein kinase MRCK alpha	-1.73372	Cytoplasm		0	0
Q12840	KIF5A	Kinesin heavy chain isoform 5A	-1.70456	Cytoplasm, Cytoskeleton, Perinuclear region		0	0
Q96HJ9	C7orf55	UPF0562 protein C7orf55	-1.69885			0	0
O14773	TPP1	Tripeptidyl-peptidase 1	-1.68435	Melanosome, Lysosome	SP	0	5	MGLQACLLGLFALILSGKC
Q53LP3	SOWAHC	Ankyrin repeat domain-containing protein SOWAHC	-1.66465			0	0
Q9Y535-2	POLR3H	DNA-directed RNA polymerase III subunit RPC8	-1.65671	Nucleus		0	0
Q7L5D6	GET4	Golgi to ER traffic protein 4 homolog	-1.57784	Cytoplasm, Cytosol		0	0
Q6UXD7	MFSD7	Major facilitator superfamily domain-containing protein 7	-1.57365	Membrane	TMH	12	0	WVFLLAISLLNCSNATLWLSF	30 - 50
I3L097			-1.54793
P17900	GM2A	Ganglioside GM2 activator	-1.45182	Lysosome	SP	0	1	MQSLMQAPLLIALGLLLAAPAQA
Q9Y5T4	DNAJC15	DnaJ homolog subfamily C member 15	-1.44736	Mitochondrion inner membrane	TMH	1	0	LVRSLIAVGLGVAALAFAGRYAF	36 - 58
Q9UM54	MYO6	Unconventional myosin-VI	-1.40703	Cell projection, Perinuclear region, Clathrin-coated pit, Cytoplasm, Cytoplasmic vesicle, trans-Golgi network membrane, Golgi apparatus, Ruffle membrane, Membrane, Nucleus, Clathrin-coated vesicle membrane		0	0
Q9P0S9	TMEM14C	Transmembrane protein 14C	-1.39366	Mitochondrion membrane	TMH	4	0	VVPLHWFGFGYAALVASGGII	7 - 27
Q9UMR2	DDX19B	ATP-dependent RNA helicase DDX19B	-1.38979	Nucleus membrane, Nuclear pore complex, Cytoplasm, Nucleus		0	0
Q15776	ZKSCAN8	Zinc finger protein with KRAB and SCAN domains 8	-1.36927	Nucleus		0	0
Q9UJ41	RABGEF1	Rab5 GDP/GTP exchange factor	-1.36609	Early endosome, Recycling endosome, Cytoplasm		0	0
P04049	RAF1	RAF proto-oncogene serine/threonine-protein kinase	-1.3229	Mitochondrion, Cytoplasm, Nucleus, Cell membrane		0	0
Q9BX95	SGPP1	Sphingosine-1-phosphate phosphatase 1	-1.31388	Endoplasmic reticulum membrane	TMH	9	0	FCFGTELGNELFYILFFPFWI	132 - 152
Q15528	MED22	Mediator of RNA polymerase II transcription subunit 22	-1.29253	Nucleus		0	0
Q9Y244	POMP	Proteasome maturation protein	-1.28512	Cytosol, Nucleus, Microsome membrane, Cytoplasm		0	0
Q96CX6	LRRC58	Leucine-rich repeat-containing protein 58	-1.279			0	0
Q53EZ4	CEP55	Centrosomal protein of 55 kDa	-1.26967	Cytoskeleton, Cytoplasm, Centriole, Microtubule organizing center, Cleavage furrow, Midbody, Centrosome		0	0
P49137	MAPKAPK2	MAP kinase-activated protein kinase 2	-1.24477	Cytoplasm, Nucleus		0	0
Q8WWK9	CKAP2	Cytoskeleton-associated protein 2	-1.22819	Spindle pole, Spindle, Cytoskeleton, Cytoplasm		0	0
Q9BQP7	MGME1	Mitochondrial genome maintenance exonuclease 1	-1.21138	Mitochondrion		0	0
Q9Y5J5	PHLDA3	Pleckstrin homology-like domain family A member 3	-1.21101	Cytoplasm, Membrane		0	0
P53609	PGGT1B	Geranylgeranyl transferase type-1 subunit beta	-1.21069			0	0
P01137	TGFB1	Transforming growth factor beta-1	-1.19179	Extracellular matrix, Secreted, Extracellular space	SP	0	3	MPPSGLRLLLLLLPLLWLLVLTPGRPAAG
Q96BP2	CHCHD1	Coiled-coil-helix-coiled-coil-helix domain-containing protein 1	-1.18202	Nucleus, Mitochondrion		0	0
Q86U70	LDB1	LIM domain-binding protein 1	-1.1646	Nucleus		0	0
Q93063	EXT2	Exostosin-2	-1.13854	Endoplasmic reticulum membrane, Golgi apparatus membrane	TMH	1	2	YITLFSIVLLGLIATGMFQFW	26 - 46
Q63HM9	PLCXD3	PI-PLC X domain-containing protein 3	-1.13313	Cytoplasm		0	0
Q6UVJ0	SASS6	Spindle assembly abnormal protein 6 homolog	-1.09906	Centrosome, Cytoskeleton, Cytoplasm, Microtubule organizing center, Centriole		0	0
Q7Z6B0	CCDC91	Coiled-coil domain-containing protein 91	-1.09644	Golgi apparatus, Membrane, trans-Golgi network membrane		0	0
Q7L5Y1	ENOSF1	Mitochondrial enolase superfamily member 1	-1.09189	Mitochondrion		0	0
Q8N1B4	VPS52	Vacuolar protein sorting-associated protein 52 homolog	-1.09056	trans-Golgi network membrane, Golgi apparatus, Endosome membrane, Recycling endosome		0	0
Q96BQ5	CCDC127	Coiled-coil domain-containing protein 127	-1.07804			0	0
Q9NRG0	CHRAC1	Chromatin accessibility complex protein 1	-1.07337	Nucleus		0	0
Q13535	ATR	Serine/threonine-protein kinase ATR	-1.0644	Nucleus, Chromosome, PML body		0	0
P49006	MARCKSL1	MARCKS-related protein	-1.05306	Membrane, Cell membrane, Cytoplasm		0	0
Q9BXK1	KLF16	Krueppel-like factor 16	-1.02771	Nucleus		0	0
Q9HD67	MYO10	Unconventional myosin-X	-1.01425	Cell cortex, Cytoskeleton, Ruffle, Filopodium membrane, Filopodium tip, Cytosol, Cell projection, Cytoplasm, Lamellipodium		0	0
Q8N392	ARHGAP18	Rho GTPase-activating protein 18	-1.00719	Cytoplasm		0	0
O00443	PIK3C2A	Phosphatidylinositol 4-phosphate 3-kinase C2 domain-containing subunit alpha	-1.00047	Nucleus, Clathrin-coated vesicle, Golgi apparatus, Cell membrane, Cytoplasm, Cytoplasmic vesicle		0	0
Q8IUX1	TMEM126B	Complex I assembly factor TMEM126B, mitochondrial	-0.999631	Mitochondrion membrane	TMH	4	0	IYQMATFGTTAGFSGIFSNFL	72 - 92
Q16881-6	GML;TXNRD1	Thioredoxin reductase 1, cytoplasmic	-0.98715	Nucleus, Cytoplasm		0	0
Q96JJ7	TMX3	Protein disulfide-isomerase TMX3	-0.97081	Endoplasmic reticulum membrane	SP	1	2	MAAWKSWTALRLCATVVVLDMVVC
Q9H9Q2	COPS7B	COP9 signalosome complex subunit 7b	-0.958835	Cytoplasm, Nucleus		0	0
Q9H9E3	COG4	Conserved oligomeric Golgi complex subunit 4	-0.956731	Golgi apparatus membrane		0	0
Q3SY69	ALDH1L2	Mitochondrial 10-formyltetrahydrofolate dehydrogenase	-0.946409	Mitochondrion		0	0
Q9NVS2	MRPS18A	28S ribosomal protein S18a, mitochondrial	-0.942869	Mitochondrion		0	0
P01024	C3	Complement C3	-0.925861	Secreted	SP	0	3	MGPTSGPSLLLLLLTHLPLALG
Q96G25	MED8	Mediator of RNA polymerase II transcription subunit 8	-0.90577	Nucleus		0	0
Q9BZL6	PRKD2	Serine/threonine-protein kinase D2	-0.901331	trans-Golgi network, Cytoplasm, Cell membrane, Golgi apparatus, Nucleus		0	0
Q8TBA6	GOLGA5	Golgin subfamily A member 5	-0.899441	Golgi apparatus membrane	TMH	1	0	VFVIIYMALLHLWVMIVLLTY	699 - 719
Q9UDY8	MALT1	Mucosa-associated lymphoid tissue lymphoma translocation protein 1	-0.896359	Perinuclear region, Cytoplasm, Nucleus		0	0
P14635	CCNB1	G2/mitotic-specific cyclin-B1	-0.889699	Microtubule organizing center, Cytoplasm, Cytoskeleton, Nucleus, Centrosome		0	0
P57105	SYNJ2BP	Synaptojanin-2-binding protein	-0.851955	Mitochondrion outer membrane	TMH	1	0	IPIFMVLVPVFALTMVAAWAF	118 - 138
Q9Y2S0-2	POLR1D	DNA-directed RNA polymerases I and III subunit RPAC2	-0.850671	Nucleus		0	0
Q9UKV3-5	ACIN1	Apoptotic chromatin condensation inducer in the nucleus	-0.822083	Nucleoplasm, Nucleus, Nucleus speckle		0	0
Q9H0R4	HDHD2	Haloacid dehalogenase-like hydrolase domain-containing protein 2	-0.817534			0	0
Q9H082	RAB33B	Ras-related protein Rab-33B	-0.803638	Golgi apparatus membrane, cis-Golgi network, Golgi apparatus		0	0
P78345	RPP38	Ribonuclease P protein subunit p38	-0.797188	Nucleolus, Nucleus		0	0
Q16539	MAPK14	Mitogen-activated protein kinase 14	-0.795987	Cytoplasm, Nucleus		0	0
Q14739	LBR	Lamin-B receptor	-0.790289	Nucleus inner membrane	TMH	8	0	VPGVFLIMFGLPVFLFLLLLM	212 - 232
Q8WVX9	FAR1	Fatty acyl-CoA reductase 1	-0.789854	Peroxisome membrane	TMH	1	0	IRYGFNTILVILIWRIFI	466 - 483
Q96BR5	COA7	Cytochrome c oxidase assembly factor 7	-0.789022	Mitochondrion intermembrane space		0	0
Q8TEB1	DCAF11	DDB1- and CUL4-associated factor 11	-0.782051			0	0
P36954	POLR2I	DNA-directed RNA polymerase II subunit RPB9	-0.758968	Nucleus, Nucleolus		0	0
Q99519	NEU1	Sialidase-1	-0.733672	Cell membrane, Lysosome lumen, Lysosome membrane, Cytoplasmic vesicle	SP	0	3	MTGERPSTALPDRRWGPRILGFWGGCRVWVFAAIFLLLSLAASWSKA
Q9UJ83	HACL1;PHYH2	2-hydroxyacyl-CoA lyase 1	-0.727428	Peroxisome		0	0
Q9P2R3-4	ANKFY1	Rabankyrin-5	-0.687405	Early endosome, Cytoplasm, Endosome membrane		0	0
Q3V6T2	CCDC88A	Girdin	-0.674103	Cytosol, Centrosome, Cytoskeleton, Centriole, Membrane, Cytoplasmic vesicle, Lamellipodium, Cytoplasm, Microtubule organizing center, Cilium basal body, Cell projection, Cell membrane		0	0
Q9UFF9	CNOT8	CCR4-NOT transcription complex subunit 8	-0.664619	Cytoplasm, Nucleus		0	0
Q9Y6D5	ARFGEF2	Brefeldin A-inhibited guanine nucleotide-exchange protein 2	-0.659192	Cytoskeleton, Membrane, Golgi apparatus, Dendrite, trans-Golgi network, Cell junction, Synapse, Centrosome, Perinuclear region, Cytoplasm, Microtubule organizing center, Cell projection, Endosome, Cytoplasmic vesicle		0	0
P50135	HNMT	Histamine N-methyltransferase	-0.658625	Cytoplasm		0	0
Q9H7Z3	NRDE2	Protein NRDE2 homolog	-0.656869			0	0
Q9GZZ1	NAA50	N-alpha-acetyltransferase 50	-0.620317	Nucleus, Cytoplasm		0	0
Q5U5X0	LYRM7	Complex III assembly factor LYRM7	-0.618414	Mitochondrion matrix		0	0
O95825	CRYZL1	Quinone oxidoreductase-like protein 1	-0.61561			0	0
Q92794	KAT6A;MYST3	Histone acetyltransferase KAT6A	-0.613061	PML body, Nucleus, Nucleolus, Nucleoplasm		0	0
O43663	PRC1	Protein regulator of cytokinesis 1	-0.557456	Midbody, Spindle pole, Cytoskeleton, Cytoplasm, Nucleus		0	0
O43681	ASNA1	ATPase ASNA1	-0.547177	Endoplasmic reticulum, Nucleolus, Nucleus, Cytoplasm		0	0
Q14573	ITPR3	Inositol 1,4,5-trisphosphate receptor type 3	-0.513475	Endoplasmic reticulum membrane	TMH	6	0	LWGSISFNLAVFINIIIAFFY	2203 - 2223
Q8IVS2	MCAT	Malonyl-CoA-acyl carrier protein transacylase, mitochondrial	-0.508472	Mitochondrion		0	0
Q9UGI8	TES	Testin	-0.503526	Cytoplasm, Cell junction, Focal adhesion		0	0
Q96IG2	FBXL20	F-box/LRR-repeat protein 20	-0.491714	Cytoplasm		0	0
P28290	SSFA2	Sperm-specific antigen 2	-0.483238	Cytoplasm		0	0
Q15005	SPCS2	Signal peptidase complex subunit 2	-0.48308	Endoplasmic reticulum membrane, Microsome membrane	TMH	2	0	ICTISCFFAIVALIWDYMHPF	87 - 107
O95168	NDUFB4	NADH dehydrogenase [ubiquinone] 1 beta subcomplex subunit 4	-0.466551	Mitochondrion inner membrane	TMH	1	0	LMGALCGFGPLIFIYYII	88 - 105
P13861	PRKAR2A	cAMP-dependent protein kinase type II-alpha regulatory subunit	-0.432408	Cytoplasm, Cell membrane		0	0
Q9H6T3	RPAP3	RNA polymerase II-associated protein 3	-0.417125			0	0
E9PM46	USP47	Ubiquitin carboxyl-terminal hydrolase 47	-0.361754	Cytoplasm		0	0
