## supplementary table S9 for "Proteomics identifies substrates and a novel component in hSnd2-dependent ER protein targeting"

### Sheet: Sheet 1
Accession	Gene	Full protein name	log2 fold change	Subcellular location	SP or TMH	Glycosylation sites	SP or TMH sequence
Q5SXH7	PLEKHS1	Pleckstrin homology domain-containing family S member 1	4.97546			0
P09601	HMOX1	Heme oxygenase 1	3.47653	Microsome, Endoplasmic reticulum membrane		0
Q9GZY4	COA1	Cytochrome c oxidase assembly factor 1 homolog	2.23874	Mitochondrion inner membrane	TMH	0	LGARILFHGVFYAGGFAIVYYLI
O00220	TNFRSF10A	Tumor necrosis factor receptor superfamily member 10A	2.1432	Membrane	SP	1	MAPPPARVHLGAFLAVTPNPGSA
Q96HA1	POM121	Nuclear envelope pore membrane protein POM 121	2.13872	Nucleus, Nuclear pore complex, Nucleus membrane, Endoplasmic reticulum membrane	TMH	0	VLLGLSLVGLLLYLVPAAAAL
O14545	TRAFD1	TRAF-type zinc finger domain-containing protein 1	1.9202			0
P35555	FBN1	Fibrillin-1	1.85168	Extracellular matrix, Secreted, Extracellular space	SP	15	MRRGRLLEIALGFTVLLASYTSHG
O14972	DSCR3	Down syndrome critical region protein 3	1.85074			0
Q15149-4	PLEC	Plectin	1.75969	Cell junction, Cytoplasm, Hemidesmosome, Cytoskeleton		0
Q9UJY1	HSPB8	Heat shock protein beta-8	1.60667	Nucleus, Cytoplasm		0
Q96EK6	GNPNAT1	Glucosamine 6-phosphate N-acetyltransferase	1.57863	Golgi apparatus membrane, Endosome membrane		0
Q92551	IP6K1	Inositol hexakisphosphate kinase 1	1.56435	Cytoplasm, Nucleus		0
K7ENF0	NARS	Asparagine--tRNA ligase, cytoplasmic	1.54026
Q9Y6M4	CSNK1G3;CSNK1G2	Casein kinase I isoform gamma-3	1.52501	Cytoplasm		0
A8MU58	AIMP2	Aminoacyl tRNA synthase complex-interacting multifunctional protein 2	1.52284
P49754	VPS41	Vacuolar protein sorting-associated protein 41 homolog	1.50619	Endosome membrane, Clathrin-coated vesicle, trans-Golgi network, Golgi apparatus, Late endosome, Lysosome, Cytoplasmic vesicle, Early endosome		0
P29373	CRABP2	Cellular retinoic acid-binding protein 2	1.46793	Endoplasmic reticulum, Cytoplasm, Nucleus		0
Q6PML9	SLC30A9	Zinc transporter 9	1.42132	Nucleus, Membrane	TMH	0	VVMVAICINGLNCFFKFLAWI
Q15853	USF2	Upstream stimulatory factor 2	1.38062	Nucleus		0
Q13761	RUNX3;RUNX2	Runt-related transcription factor 3	1.37485	Cytoplasm, Nucleus		0
Q9UKB3	DNAJC12	DnaJ homolog subfamily C member 12	1.3554			0
Q8N5F7	NKAP	NF-kappa-B-activating protein	1.33824	Nucleus		0
O43688	PPAP2C	Phospholipid phosphatase 2	1.32077	Membrane	TMH	1	WVFVLLDVLCLLVASLPFAIL
O43570	CA12	Carbonic anhydrase 12	1.30891	Membrane	SP	3	MPRRSLHAAAVLLLVILKEQPSSP
Q8IWE2	FAM114A1	Protein NOXP20	1.29757	Cytoplasm		0
Q9BWG6	SCNM1	Sodium channel modifier 1	1.29355	Nucleus, Nucleus speckle		0
Q9BTT6	LRRC1	Leucine-rich repeat-containing protein 1	1.28879	Membrane, Cytoplasm		0
Q5HYJ3	FAM76B	Protein FAM76B	1.25613	Nucleus speckle		0
Q8WY22	BRI3BP	BRI3-binding protein	1.23946	Mitochondrion outer membrane	TMH	0	AGLLLLLLLLLLLGLLAPGAQ
Q9H334	FOXP1	Forkhead box protein P1	1.2357	Nucleus		0
Q8N3F8	MICALL1	MICAL-like protein 1	1.22668	Late endosome membrane, Recycling endosome membrane		0
O95544	NADK	NAD kinase	1.2244			0
O94830	DDHD2	Phospholipase DDHD2	1.22048	cis-Golgi network, Golgi apparatus, Cytosol, Cytoplasm, Endoplasmic reticulum-Golgi intermediate compartment		0
Q96HA7	TONSL	Tonsoku-like protein	1.20961	Nucleus, Cytoplasm		0
O95625	ZBTB11	Zinc finger and BTB domain-containing protein 11	1.20145	Nucleus		0
Q96MW5	COG8	Conserved oligomeric Golgi complex subunit 8	1.20039	Golgi apparatus membrane		0
Q15118	PDK1	[Pyruvate dehydrogenase (acetyl-transferring)] kinase isozyme 1, mitochondrial	1.19154	Mitochondrion matrix		0
O95833	CLIC3	Chloride intracellular channel protein 3	1.17403	Nucleus, Membrane, Cytoplasm	TMH	0	SCQRLFMVLLLKGVPFTLTTV
P78362	SRPK2	SRSF protein kinase 2	1.16875	Cytoplasm, Nucleus		0
Q9UBF8-2	PI4KB	Phosphatidylinositol 4-kinase beta	1.15026	Mitochondrion outer membrane, Cytoplasm, Golgi apparatus, Endomembrane system, Perinuclear region, Rough endoplasmic reticulum membrane		0
Q9BTY2	FUCA2	Plasma alpha-L-fucosidase	1.14847	Secreted	SP	3	MRPQELPRLAFPLLLLLLLLLPPPPCPA
Q32NC0	C18orf21	UPF0711 protein C18orf21	1.14198			0
P49441	INPP1	Inositol polyphosphate 1-phosphatase	1.1381			0
Q9H1H9	KIF13A	Kinesin-like protein KIF13A	1.13365	Cytoskeleton, Midbody, Centrosome, Microtubule organizing center, Endosome membrane, Golgi apparatus membrane, Cytoplasm		0
D3K174	SLC4A7	Sodium bicarbonate cotransporter 3	1.13073	Stereocilium, Cell projection, Basolateral cell membrane, Apical cell membrane	TMH	7	LASILFLYCACMSPVITFGGL
H7C2F2	CD99	CD99 antigen	1.11597
A9UHW6	MIF4GD;MEOX1	MIF4G domain-containing protein	1.10948	Cytoplasm, Nucleus		0
Q96BH1	RNF25	E3 ubiquitin-protein ligase RNF25	1.09298			0
O43741	PRKAB2	5'-AMP-activated protein kinase subunit beta-2	1.09161			0
O14966	RAB29	Ras-related protein Rab-7L1	1.08822	trans-Golgi network, Cytoplasm, Golgi apparatus, Cytoskeleton, Perinuclear region, Cell membrane, Vacuole		0
Q12800	TFCP2	Alpha-globin transcription factor CP2	1.07899	Nucleus		0
Q9Y4P1	ATG4B	Cysteine protease ATG4B	1.07831	Cytoplasm		0
Q8IXU6	SLC35F2	Solute carrier family 35 member F2	1.07533	Membrane	TMH	0	ILKTIALGQMLSLCICGTAIT
Q8WUU5	GATAD1	GATA zinc finger domain-containing protein 1	1.06183	Nucleus		0
P46020	PHKA1	Phosphorylase b kinase regulatory subunit alpha, skeletal muscle isoform	1.04915	Cell membrane		0
O76024	WFS1	Wolframin	1.04287	Endoplasmic reticulum membrane	TMH	2	WLSTIIPTHHINALIFFFIVS
Q9Y496	KIF3A	Kinesin-like protein KIF3A	1.03704	Cytoskeleton, Cilium, Centriole, Centrosome, Microtubule organizing center, Cell projection, Cytoplasm		0
P22570	FDXR	NADPH:adrenodoxin oxidoreductase, mitochondrial	1.02797	Mitochondrion matrix		0
Q9NPL8	TIMMDC1	Complex I assembly factor TIMMDC1, mitochondrial	1.02705	Mitochondrion membrane	TMH	0	TAATAGIIGWVYGGIPAFIHA
Q08AD1	CAMSAP2	Calmodulin-regulated spectrin-associated protein 2	1.02611	Cytoplasm, Cytoskeleton		0
Q15526	SURF1	Surfeit locus protein 1	1.01824	Mitochondrion inner membrane	TMH	0	FLQWVLLLIPVTAFGLGTW
Q8N488	RYBP	RING1 and YY1-binding protein	1.00941	Nucleus, Nucleoplasm, Cytoplasm		0
Q8NBP7	PCSK9	Proprotein convertase subtilisin/kexin type 9	0.994956	Endosome, Golgi apparatus, Cell surface, Secreted, Cytoplasm, Endoplasmic reticulum, Lysosome	SP	1	MGTVSSRRSWWPLPLLLLLLLLLGPAGARA
Q96EX3	WDR34	WD repeat-containing protein 34	0.99478	Cytoplasm, Cytoskeleton, Cilium basal body, Cilium axoneme		0
A4D1P6	WDR91	WD repeat-containing protein 91	0.989066			0
Q9H147	DNTTIP1	Deoxynucleotidyltransferase terminal-interacting protein 1	0.987819	Nucleus		0
O75506	HSBP1	Heat shock factor-binding protein 1	0.985074	Nucleus		0
Q9H6W3	NO66	Bifunctional lysine-specific demethylase and histidyl-hydroxylase NO66	0.977536	Nucleus, Nucleolus, Nucleoplasm		0
P14621	ACYP2	Acylphosphatase-2	0.977413			0
P25815	S100P	Protein S100-P	0.975879	Nucleus, Cytoplasm, Cell projection, Microvillus membrane		0
O15344	MID1	E3 ubiquitin-protein ligase Midline-1	0.973958	Spindle, Cytoskeleton, Cytoplasm		0
Q9NUU6	FAM105A	Inactive ubiquitin thioesterase FAM105A	0.969231			0
P54198	HIRA	Protein HIRA	0.969033	Nucleus, PML body		0
Q9ULH1	ASAP1	Arf-GAP with SH3 domain, ANK repeat and PH domain-containing protein 1	0.965215	Cytoplasm, Membrane		0
Q9H8W4	PLEKHF2	Pleckstrin homology domain-containing family F member 2	0.957689	Early endosome membrane, Endoplasmic reticulum		0
Q08623	HDHD1	Pseudouridine-5'-phosphatase	0.956543			0
Q9P2W9	STX18	Syntaxin-18	0.936199	Endoplasmic reticulum membrane, Golgi apparatus membrane	TMH	0	AGFRVWILFFLVMCSFSLLFL
O75695	RP2	Protein XRP2	0.93059	Cell projection, Cilium, Cell membrane		0
Q9BYW2	SETD2	Histone-lysine N-methyltransferase SETD2	0.92598	Chromosome, Nucleus		0
Q02338	BDH1	D-beta-hydroxybutyrate dehydrogenase, mitochondrial	0.923481	Mitochondrion matrix, Mitochondrion inner membrane		1
P58511	SMIM11	Small integral membrane protein 11A	0.921687	Membrane	TMH	0	PLLLYILAAKTLILCLTFAGVKM
Q9UIV1	CNOT7	CCR4-NOT transcription complex subunit 7	0.921061	Nucleus, Cytoplasm, P-body		0
Q15758	SLC1A5	Neutral amino acid transporter B(0)	0.912628	Melanosome, Cell membrane	TMH	2	LLVLLTVVAVVAGVALGLGVS
P45984	MAPK9	Mitogen-activated protein kinase 9	0.908537	Nucleus, Cytoplasm		0
Q92673	SORL1	Sortilin-related receptor	0.899528	Golgi apparatus, Secreted, Endosome, Membrane	SP	27	MATRSSRRESRLPFLFTLVALLPPGALC
P30825	SLC7A1	High affinity cationic amino acid transporter 1	0.86538	Cell membrane	TMH	3	DLVALGVGSTLGAGVYVLAGAV
Q4KMQ1	TPRN	Taperin	0.8651	Cell projection, Stereocilium		0
Q15326	ZMYND11	Zinc finger MYND domain-containing protein 11	0.857858	Nucleus, Chromosome		0
Q9Y371	SH3GLB1	Endophilin-B1	0.850898	Midbody, Cytoplasmic vesicle, Mitochondrion outer membrane, Cytoplasm, Golgi apparatus membrane, Autophagosome membrane		0
Q68D10	SPTY2D1	Protein SPT2 homolog	0.848624	Nucleolus, Nucleus		0
Q06787-5	FMR1	Synaptic functional regulator FMR1	0.83363	Cell membrane, Perikaryon, Cytoplasmic granule, Nucleus, Centromere, Cell projection, Cell junction, Axon, Growth cone, Postsynaptic cell membrane, Dendritic spine, Dendrite, Perinuclear region, Synaptosome, Presynaptic cell membrane, Nucleolus, Chromosome, Cajal body, Cytoplasm, Synapse, Filopodium tip		0
Q16706	MAN2A1	Alpha-mannosidase 2	0.828085	Golgi apparatus membrane	TMH	3	QFTVFGSAIFCVVIFSLYLML
Q9Y5X2	SNX8	Sorting nexin-8	0.826544	Early endosome membrane		0
Q9BRS8	LARP6	La-related protein 6	0.826407	Cytoplasm, Nucleus		0
Q14376	GALE	UDP-glucose 4-epimerase	0.79539			0
O14979-3	HNRNPDL	Heterogeneous nuclear ribonucleoprotein D-like	0.795219	Cytoplasm, Nucleus		0
Q8IWB1	ITPRIP	Inositol 1,4,5-trisphosphate receptor-interacting protein	0.792159	Cell membrane	SP	2	MAMGLFRVCLVVVTA
Q8N5G2	TMEM57	Macoilin	0.787791	Axon, Nucleus membrane, Cell projection	TMH	4	TFLYLKFLVVWALVLLADFVL
Q14315	FLNC	Filamin-C	0.785699	Sarcomere, Cytoskeleton, Z line, Myofibril, Membrane, Cytoplasm		0
P78330	PSPH	Phosphoserine phosphatase	0.785026			0
Q14012	CAMK1	Calcium/calmodulin-dependent protein kinase type 1	0.778281	Nucleus, Cytoplasm		0
Q9H0E9-2	BRD8	Bromodomain-containing protein 8	0.776245	Nucleus		0
Q96AA3	RFT1	Protein RFT1 homolog	0.775888	Membrane	TMH	0	SGLLLQVLFRLITFVLNAFIL
Q6ICC9	LDOC1L	Protein LDOC1L	0.773179			0
Q9P2X3	IMPACT	Protein IMPACT	0.770776	Cytoplasm		0
P53367	ARFIP1	Arfaptin-1	0.766358			0
Q00536	CDK16	Cyclin-dependent kinase 16	0.765067	Cell junction, Cytoplasm, Synapse, Synaptosome, Cytoplasmic vesicle, Cell membrane, Secretory vesicle		0
Q9BTT4	MED10	Mediator of RNA polymerase II transcription subunit 10	0.75945	Nucleus		0
Q9ULM3	YEATS2	YEATS domain-containing protein 2	0.737391	Nucleus		0
Q12841	FSTL1	Follistatin-related protein 1	0.729198	Secreted	SP	3	MWKRWLALALALVAVAWVRA
Q14534	SQLE	Squalene monooxygenase	0.725187	Endoplasmic reticulum membrane, Microsome membrane	TMH	0	FITLANREVLLCVLVFLSLGL
Q15628	TRADD	Tumor necrosis factor receptor type 1-associated DEATH domain protein	0.72498	Cytoskeleton, Nucleus, Cytoplasm		0
O60443	DFNA5	Non-syndromic hearing impairment protein 5	0.717787	Cytosol, Cytoplasm, Cell membrane		0
Q99611	SEPHS2	Selenide, water dikinase 2	0.710421			0
Q14410	GK2	Glycerol kinase 2	0.710342	Mitochondrion outer membrane, Cytoplasm		0
Q8IWL3	HSCB	Iron-sulfur cluster co-chaperone protein HscB, mitochondrial	0.70885	Mitochondrion, Cytoplasm		0
Q96EQ0	SGTB	Small glutamine-rich tetratricopeptide repeat-containing protein beta	0.704116			0
O15391	YY2	Transcription factor YY2	0.695366	Nucleus		0
Q9Y6D6	ARFGEF1	Brefeldin A-inhibited guanine nucleotide-exchange protein 1	0.687832	Membrane, Nucleus matrix, Nucleus, Perinuclear region, Cytoplasm, trans-Golgi network, Nucleolus, Golgi apparatus		0
O00165	HAX1	HCLS1-associated protein X-1	0.679322	Cell cortex, P-body, Sarcoplasmic reticulum, Endoplasmic reticulum, Cytoplasm, Cell membrane, Nucleus, Mitochondrion, Nucleus membrane, Cytoplasmic vesicle		0
Q6SPF0	SAMD1	Atherin	0.672675	Cytoplasm, Secreted		0
Q9Y448	KNSTRN	Small kinetochore-associated protein	0.666959	Cytoskeleton, Nucleus, Spindle pole, Centromere, Chromosome, Cytoplasm, Kinetochore		0
Q8N6L1	KRTCAP2	Keratinocyte-associated protein 2	0.666017	Endoplasmic reticulum membrane	TMH	0	GTSLALSSLLSLLLFAGM
Q9NP50	FAM60A	Protein FAM60A	0.665975	Nucleus		0
Q9Y530	OARD1	O-acetyl-ADP-ribose deacetylase 1	0.649961			0
Q9UPR3	SMG5	Protein SMG5	0.640313	Nucleus, Cytoplasm		0
Q16822	PCK2	Phosphoenolpyruvate carboxykinase [GTP], mitochondrial	0.634334	Mitochondrion		0
P57678	GEMIN4	Gem-associated protein 4	0.627818	Nucleolus, Gem, Nucleus, Cytoplasm		0
Q96S55	WRNIP1	ATPase WRNIP1	0.624545	Nucleus		0
Q7Z3T8	ZFYVE16	Zinc finger FYVE domain-containing protein 16	0.623397	Early endosome membrane, Cytoplasm		0
Q96CX2	KCTD12	BTB/POZ domain-containing protein KCTD12	0.617488	Synapse, Cell junction, Postsynaptic cell membrane, Presynaptic cell membrane		0
Q8IYT2	CMTR2	Cap-specific mRNA (nucleoside-2'-O-)-methyltransferase 2	0.614173	Membrane, Cytoplasm, Nucleus	TMH	0	VMILPVLSCFTRFMAGLIFVL
O15230	LAMA5	Laminin subunit alpha-5	0.60668	Extracellular space, Secreted, Extracellular matrix, Basement membrane	SP	23	MAKRLCAGSALCVRGPRGPAPLLLVGLALLGAARA
Q92544	TM9SF4	Transmembrane 9 superfamily member 4	0.584511	Membrane, Golgi apparatus, Early endosome	SP	0	MATAMDWLPWSLLLFSLMCETSA
Q01844	EWSR1	RNA-binding protein EWS	0.57913	Cell membrane, Nucleus, Cytoplasm		0
Q12955	ANK3	Ankyrin-3	0.577445	Cell junction, Lysosome, Cell projection, Cell membrane, Postsynaptic cell membrane, Cytoplasm, Synapse, Golgi apparatus, Cytoskeleton, Axon, Sarcolemma		0
Q9Y2Q3	GSTK1	Glutathione S-transferase kappa 1	0.568384	Peroxisome		0
Q8NI60	ADCK3	Atypical kinase COQ8A, mitochondrial	0.565392	Mitochondrion, Membrane	TMH	0	LANFGGLAVGLGFGALA
Q9NRC1	ST7	Suppressor of tumorigenicity 7 protein	0.56529	Membrane	TMH	1	CIVWSWTYLWTVWFFIVLFLV
P25686	DNAJB2	DnaJ homolog subfamily B member 2	0.564109	Cytoplasm, Nucleus, Endoplasmic reticulum membrane		0
Q8NFU3	TSTD1	Thiosulfate sulfurtransferase/rhodanese-like domain-containing protein 1	0.543738	Perinuclear region, Cytoplasm		0
Q9H061	TMEM126A	Transmembrane protein 126A	0.53795	Mitochondrion inner membrane	TMH	0	NGSVYVGLNAALCGLIANSLF
O75348	ATP6V1G1	V-type proton ATPase subunit G 1	0.534635			0
Q9Y4X5	ARIH1	E3 ubiquitin-protein ligase ARIH1	0.523572	Nucleus, Cajal body, Cytoplasm		0
Q5JUR7	TEX30	Testis-expressed sequence 30 protein	0.516532			0
Q969E4	TCEAL3;TCEAL5	Transcription elongation factor A protein-like 3	0.514751	Nucleus		0
O43299	AP5Z1	AP-5 complex subunit zeta-1	0.485845	Nucleus, Cytoplasm		0
Q9Y617	PSAT1	Phosphoserine aminotransferase	0.452191			0
P04181	OAT	Ornithine aminotransferase, mitochondrial	0.429484	Mitochondrion matrix		0
P49589-3	CARS	Cysteine--tRNA ligase, cytoplasmic	0.414261	Cytoplasm		0
Q9Y4P8	WIPI2	WD repeat domain phosphoinositide-interacting protein 2	0.366255	Preautophagosomal structure membrane		0
Q969U7	PSMG2	Proteasome assembly chaperone 2	0.358579	Nucleus		0
