## supplementary table S11 for "Proteomics identifies substrates and a novel component in hSnd2-dependent ER protein targeting"

### Sheet: Sheet 1
Accession	Gene	Full protein name	log2 fold change	Subcellular location	SP or TMH	Number of TMD	Glycosylation sites	SP or TMH sequence	TMH position
Q16647	PTGIS	Prostacyclin synthase	-6.22542	Endoplasmic reticulum membrane	TMH	1	0	MAWAALLGLLAALLLLLLLS	1 - 20
B2RTY4	MYO9A	Unconventional myosin-IXa	-4.5413	Membrane	TMH	1	0	IYTYVGSILIVINPFKFLPIY	175 - 195
Q8TE76	MORC4	MORC family CW-type zinc finger protein 4	-3.81531	Nucleus		0	0
Q96SN8-2	CDK5RAP2	CDK5 regulatory subunit-associated protein 2	-3.74082	Centrosome, Golgi apparatus, Cytoplasm, Cytoskeleton, Microtubule organizing center		0	0
P0DJ07	PET100	Protein PET100 homolog, mitochondrial	-3.48135	Mitochondrion, Membrane	TMH	1	0	IFRMIIYLTFPVAMFWVS	7 - 24
O43379	WDR62	WD repeat-containing protein 62	-3.12983	Centriole, Microtubule organizing center, Cytoskeleton, Cytoplasm, Nucleus, Spindle pole, Centrosome		0	0
Q96QT4	TRPM7	Transient receptor potential cation channel subfamily M member 7	-2.97083	Membrane	TMH	6	0	NSWYKVILSILVPPAILLLEY	756 - 776
P48552	NRIP1	Nuclear receptor-interacting protein 1	-2.07507	Nucleus		0	0
Q9BYP7	WNK3	Serine/threonine-protein kinase WNK3	-1.89161	Cytoplasm		0	0
P16298	PPP3CB	Serine/threonine-protein phosphatase 2B catalytic subunit beta isoform	-1.74854			0	0
Q4G176	ACSF3	Acyl-CoA synthetase family member 3, mitochondrial	-1.57817	Mitochondrion		0	0
O14974-3	PPP1R12A	Protein phosphatase 1 regulatory subunit 12A	-1.55261	Cytoplasm		0	0
P04920	SLC4A2	Anion exchange protein 2	-1.5382	Membrane	TMH	10	3	CLAAVIFIYFAALSPAITFGGLLG	708 - 731
O95989	NUDT3	Diphosphoinositol polyphosphate phosphohydrolase 1	-1.41554	Cytoplasm		0	0
P15529	CD46	Membrane cofactor protein	-1.39788	Cytoplasmic vesicle, Acrosome inner membrane, Secretory vesicle	SP	1	21	MEPPGRRECPFPSWRFPGLLLAAMVLLLYSFSDA
Q9GZP8	IMUP	Immortalization up-regulated protein	-1.36807	Nucleus		0	0
Q7LG56	RRM2B	Ribonucleoside-diphosphate reductase subunit M2 B	-1.35842	Cytoplasm, Nucleus		0	0
Q96NJ6	ZFP3	Zinc finger protein 3 homolog	-1.33046	Nucleus		0	0
Q16254	E2F4	Transcription factor E2F4	-1.25272	Nucleus		0	0
Q5BJD5	TMEM41B	Transmembrane protein 41B	-1.23392	Membrane	TMH	6	0	MSLLILVSIFLSAAFVMFLVY	52 - 72
Q7Z3T8	ZFYVE16	Zinc finger FYVE domain-containing protein 16	-1.2185	Cytoplasm, Early endosome membrane		0	0
O75379	VAMP4	Vesicle-associated membrane protein 4	-1.12087	trans-Golgi network membrane, Golgi apparatus	TMH	1	0	IKAIMALVAAILLLVIIILIV	116 - 136
O15120	AGPAT2	1-acyl-sn-glycerol-3-phosphate acyltransferase beta	-1.08652	Endoplasmic reticulum membrane	SP	3	0	MELWPCLAAALLLLLLLVQLSRA
Q6PK04	CCDC137	Coiled-coil domain-containing protein 137	-1.06933	Chromosome		0	0
P17096-2	HMGA1	High mobility group protein HMG-I/HMG-Y	-1.06053	Nucleus, Chromosome		0	0
P04229	HLA-DRB1	HLA class II histocompatibility antigen, DRB1-1 beta chain	-1.05724	Endosome membrane, Cell membrane, Golgi apparatus, Endoplasmic reticulum membrane, Lysosome membrane, Late endosome membrane, trans-Golgi network membrane	SP	1	1	MVCLKLPGGSCMTALTVTLMVLSSPLALA
H0YD33	CAST	Calpastatin	-1.02225
P52569	SLC7A2	Cationic amino acid transporter 2	-0.98479	Cell membrane	TMH	14	3	DLIALGVGSTLGAGVYVLAGEV	38 - 59
Q9P1T7	MDFIC	MyoD family inhibitor domain-containing protein	-0.957728	Nucleolus, Cytoplasm, Nucleus		0	0
Q96JC1	VPS39	Vam6/Vps39-like protein	-0.9014	Cytoplasm, Late endosome, Late endosome membrane, Lysosome, Lysosome membrane		0	0
Q2M1P5	KIF7	Kinesin-like protein KIF7	-0.881512	Cilium, Cell projection		0	0
P49006	MARCKSL1	MARCKS-related protein	-0.872178	Membrane, Cell membrane, Cytoplasm		0	0
Q14781	CBX2	Chromobox protein homolog 2	-0.867494	Nucleus		0	0
Q05682-6	CALD1	Caldesmon	-0.861303	Myofibril, Cytoplasm, Cytoskeleton		0	0
Q8TF76	GSG2	Serine/threonine-protein kinase haspin	-0.838748	Cytoskeleton, Cytoplasm, Chromosome, Nucleus, Spindle		0	0
Q9UPR0	PLCL2	Inactive phospholipase C-like protein 2	-0.826348	Cytoplasm		0	0
O15516	CLOCK	Circadian locomoter output cycles protein kaput	-0.794171	Cytoplasm, Nucleus		0	0
P46013-2	MKI67	Proliferation marker protein Ki-67	-0.783939	Chromosome, Nucleus, Nucleolus		0	0
P42684	ABL2	Abelson tyrosine-protein kinase 2	-0.774963	Cytoskeleton, Cytoplasm		0	0
O15013	ARHGEF10	Rho guanine nucleotide exchange factor 10	-0.745496			0	0
Q9P0P8	C6orf203	Uncharacterized protein C6orf203	-0.721891			0	0
Q9BV40	VAMP8	Vesicle-associated membrane protein 8	-0.664841	Lysosome membrane, Late endosome membrane, Early endosome membrane, Cell membrane	TMH	1	0	MIVLICVIVFIIILFIVLFAT	76 - 96
Q9BVG9	PTDSS2	Phosphatidylserine synthase 2	-0.575393	Endoplasmic reticulum membrane	TMH	7	1	AHTLTVLFILTCTLGYVTLLE	63 - 83
