## supplementary table S12 for "Proteomics identifies substrates and a novel component in hSnd2-dependent ER protein targeting"

### Sheet: Sheet 1
Accession	Gene	Full protein name	log2 fold change	Subcellular location	SP or TMH	Glycosylation sites	SP or TMH sequence
P60604	UBE2G2	Ubiquitin-conjugating enzyme E2 G2	1.80763			0
P17010	ZFX;ZFY	Zinc finger X-chromosomal protein	1.76136	Nucleus		0
P06746	POLB	DNA polymerase beta	1.49828	Cytoplasm, Nucleus		0
Q9ULQ1	TPCN1	Two pore calcium channel protein 1	1.43121	Endosome membrane, Lysosome membrane	TMH	3	LATALLLLLLSLCEAPAVPAL
Q9HCS5	EPB41L4A	Band 4.1-like protein 4A	1.37839	Cytoplasm, Cytoskeleton		0
Q15843	NEDD8	NEDD8	1.30456	Nucleus		0
O95210	STBD1	Starch-binding domain-containing protein 1	1.23854	Preautophagosomal structure membrane, Endoplasmic reticulum membrane	TMH	0	ALLVGGGLAGALFVWLL
Q9C040	TRIM2	Tripartite motif-containing protein 2	1.18262	Cytoplasm		0
Q9HBF4	ZFYVE1	Zinc finger FYVE domain-containing protein 1	1.17533	Endoplasmic reticulum, Golgi apparatus, Golgi stack		0
O60513	B4GALT4	Beta-1,4-galactosyltransferase 4	1.09822	Golgi apparatus, Golgi stack membrane	TMH	2	FRLLLLLTLCLTVVGWATSNYFVGAI
Q8WUY3	PRUNE2	Protein prune homolog 2	1.0837	Cytoplasm		0
Q13488	TCIRG1	V-type proton ATPase 116 kDa subunit a isoform 3	1.03446	Membrane	TMH	0	VNPAPYTIITFPFLFAVMF
Q9H7H0	METTL17	Methyltransferase-like protein 17, mitochondrial	1.02907	Mitochondrion		0
Q9NWX5	ASB6	Ankyrin repeat and SOCS box protein 6	1.0192	Cytoplasm		0
Q9Y6U3-2	SCIN	Adseverin	0.992498	Cytoskeleton, Cytoplasm, Cell projection, Podosome		0
P54750-8	PDE1A	Calcium/calmodulin-dependent 3',5'-cyclic nucleotide phosphodiesterase 1A	0.953329			0
A6NED2	RCCD1	RCC1 domain-containing protein 1	0.857393			0
Q6UWJ1	TMCO3	Transmembrane and coiled-coil domain-containing protein 3	0.837657	Membrane	SP	2	MKVLGRSFFWVLFPVLPWAVQA
Q49B96	COX19	Cytochrome c oxidase assembly protein COX19	0.830023	Cytosol, Cytoplasm		0
Q68DK7	MSL1	Male-specific lethal 1 homolog	0.7688	Nucleus		0
Q9NQ92	COPRS	Coordinator of PRMT5 and differentiation stimulator	0.754479	Nucleus		0
O75151	PHF2	Lysine-specific demethylase PHF2	0.752192	Nucleus, Nucleolus, Chromosome, Centromere, Kinetochore		0
P58012	FOXL2;FOXF1;FOXF2	Forkhead box protein L2	0.733469	Nucleus		0
A7E2V4	ZSWIM8	Zinc finger SWIM domain-containing protein 8	0.721024			0
O00522	KRIT1	Krev interaction trapped protein 1	0.719576	Cytoplasm, Cell junction, Cytoskeleton, Cell membrane		0
Q9UKT8	FBXW2	F-box/WD repeat-containing protein 2	0.665347			0
Q9NSY0	NRBP2	Nuclear receptor-binding protein 2	0.654026	Cytoplasm		0
Q6XQN6	NAPRT	Nicotinate phosphoribosyltransferase	0.64584	Cytoplasm, Cytosol		0
O94817	ATG12	Ubiquitin-like protein ATG12	0.643109	Preautophagosomal structure membrane, Cytoplasm		0
Q9UGM6	WARS2	Tryptophan--tRNA ligase, mitochondrial	0.636024	Mitochondrion matrix		0
A6NM71	NA		0.629589
Q9BUZ4	TRAF4	TNF receptor-associated factor 4	0.532491	Nucleus, Perinuclear region, Cell membrane, Cytoskeleton, Tight junction, Cell junction, Cytoplasm		0
Q8WVS4	WDR60	WD repeat-containing protein 60	0.430961	Cilium, Cell projection		0
