## supplementary table S14 for "Proteomics identifies substrates and a novel component in hSnd2-dependent ER protein targeting"

### Sheet: Sheet 1
Accession	Gene	Full protein name	log2 fold change	Subcellular location	SP or TMH	Number of TMD	Glycosylation sites	SP or TMH sequence	TMH position
Q16647	PTGIS	Prostacyclin synthase	-6.06886	Endoplasmic reticulum membrane	TMH	1	0	MAWAALLGLLAALLLLLLLS	1 - 20
Q6W3E5	GDPD4	Glycerophosphodiester phosphodiesterase domain-containing protein 4	-4.2552	Membrane	TMH	6	2	WVTFLGTGYWFFWSIFILSLA	18 - 38
Q14697	GANAB	Neutral alpha-glucosidase AB	-3.38746	Golgi apparatus, Endoplasmic reticulum, Melanosome	SP	0	1	MAAVAAVAARRRRSWASLVLAFLGVCLG
Q96QT4	TRPM7	Transient receptor potential cation channel subfamily M member 7	-3.30693	Membrane	TMH	6	0	NSWYKVILSILVPPAILLLEY	756 - 776
Q96SN8-2	CDK5RAP2	CDK5 regulatory subunit-associated protein 2	-3.10052	Centrosome, Golgi apparatus, Cytoplasm, Cytoskeleton, Microtubule organizing center		0	0
Q96EN8	MOCOS	Molybdenum cofactor sulfurase	-3.02718			0	0
Q13433	SLC39A6	Zinc transporter ZIP6	-2.9134	Cell membrane	SP	6	6	MARKLSVILILTFALSVTNPLHELKAAA
B2RTY4	MYO9A	Unconventional myosin-IXa	-2.87233	Membrane	TMH	1	0	IYTYVGSILIVINPFKFLPIY	175 - 195
P69905	HBA2;HBA1	Hemoglobin subunit alpha	-2.83806			0	4
Q9BVC6	TMEM109	Transmembrane protein 109	-2.74349	Endoplasmic reticulum membrane, Nucleus outer membrane, Sarcoplasmic reticulum membrane	SP	3	0	MAASSISSPWGKHVFKAILMVLVALILLHSALA
G3V4W0	HNRNPC	Heterogeneous nuclear ribonucleoproteins C1/C2	-2.73017
P49069	CAMLG	Calcium signal-modulating cyclophilin ligand	-2.55853	Membrane	TMH	2	0	IFRLVGCALLALGVRAFVCKY	190 - 210
Q8WYQ3	CHCHD10	Coiled-coil-helix-coiled-coil-helix domain-containing protein 10, mitochondrial	-2.44748	Mitochondrion intermembrane space		0	0
Q99538	LGMN	Legumain	-2.37296	Lysosome	SP	0	4	MVWKVAVFLSVALGIGA
Q9P013	CWC15	Spliceosome-associated protein CWC15 homolog	-2.33167	Nucleus		0	0
Q9BZ67	FRMD8	FERM domain-containing protein 8	-2.32324			0	0
Q9P2N7	KLHL13;KLHL9;DKFZp686L0695	Kelch-like protein 13	-2.31588			0	0
Q9NZM5	GLTSCR2	Glioma tumor suppressor candidate region gene 2 protein	-2.31558	Nucleolus, Nucleus		0	0
Q1ZZU3	SWI5	DNA repair protein SWI5 homolog	-2.3097	Nucleus		0	0
P40189	IL6ST	Interleukin-6 receptor subunit beta	-2.30368	Cell membrane, Secreted	SP	1	10	MLTLQTWLVQALFIFLTTESTG
P56962	STX17	Syntaxin-17	-2.13896	Endoplasmic reticulum membrane, Cytoplasm, Cytoplasmic vesicle, Autophagosome membrane, Endoplasmic reticulum-Golgi intermediate compartment membrane, Smooth endoplasmic reticulum membrane, COPII-coated vesicle membrane, Cytosol	TMH	2	0	LAALPVAGALIGGMVGGPIGL	229 - 249
Q5VUM1	SDHAF4	Succinate dehydrogenase assembly factor 4, mitochondrial	-2.12494	Mitochondrion matrix		0	0
Q01804	OTUD4	OTU domain-containing protein 4	-2.10267			0	0
O14974-3	PPP1R12A	Protein phosphatase 1 regulatory subunit 12A	-2.04249	Cytoplasm		0	0
Q6NTF9	RHBDD2	Rhomboid domain-containing protein 2	-1.95365	Golgi apparatus, cis-Golgi network membrane	TMH	5	0	WCLCPEVPSATFFTALLSLLV	11 - 31
Q86UY8	NT5DC3	5'-nucleotidase domain-containing protein 3	-1.94502			0	0
H3BLS9	ANKHD1	Ankyrin repeat and KH domain-containing protein 1	-1.92167
P61073	CXCR4	C-X-C chemokine receptor type 4	-1.91763	Early endosome, Lysosome, Cell junction, Late endosome, Cell membrane	TMH	7	3	IFLPTIYSIIFLTGIVGNGLVILVM	39 - 63
Q96AX1	VPS33A	Vacuolar protein sorting-associated protein 33A	-1.90956	Lysosome membrane, Early endosome, Cytoplasmic vesicle, Late endosome membrane, Clathrin-coated vesicle, Autophagosome		0	0
Q8WVX3	C4orf3	Uncharacterized protein C4orf3	-1.89498	Membrane	TMH	1	0	WLDLWLFILFDVVVFLFVYFL	45 - 65
Q6IQ49	SDE2	Protein SDE2 homolog	-1.87001			0	0
E9PPD9	EPB41L2	Band 4.1-like protein 2	-1.85825	Cytoplasm, Cytoskeleton, Cell membrane		0	0
Q8IWJ2	GCC2	GRIP and coiled-coil domain-containing protein 2	-1.83838	Cytoplasm, Golgi apparatus, trans-Golgi network membrane		0	0
Q8IZD4	DCP1B	mRNA-decapping enzyme 1B	-1.83184	Cytoplasm, Nucleus		0	0
Q9UPN7	PPP6R1	Serine/threonine-protein phosphatase 6 regulatory subunit 1	-1.81839	Cytoplasm		0	0
Q96NJ6	ZFP3	Zinc finger protein 3 homolog	-1.80656	Nucleus		0	0
Q16566	CAMK4	Calcium/calmodulin-dependent protein kinase type IV	-1.7914	Nucleus, Cytoplasm		0	7
Q9HDC5	JPH1	Junctophilin-1	-1.77722	Sarcoplasmic reticulum membrane, Endoplasmic reticulum membrane, Cell membrane	TMH	1	0	IMIVLVMLLNIGLAILFVHFL	640 - 660
Q8IY21	DDX60	Probable ATP-dependent RNA helicase DDX60	-1.77027	Cytoplasm		0	0
O60669	SLC16A7	Monocarboxylate transporter 2	-1.75167	Cell membrane	TMH	12	0	GGWGWIVVGAAFISIGFSYAF	16 - 36
Q6PJG2	ELMSAN1	ELM2 and SANT domain-containing protein 1	-1.7509	Nucleus		0	0
Q99576-3	TSC22D3	TSC22 domain family protein 3	-1.73337	Nucleus, Cytoplasm		0	0
P32856	STX2	Syntaxin-2	-1.73317	Membrane	TMH	1	0	WIIIAVSVVLVAIIALIIGLSVGK	265 - 288
P15529	CD46	Membrane cofactor protein	-1.71939	Cytoplasmic vesicle, Acrosome inner membrane, Secretory vesicle	SP	1	21	MEPPGRRECPFPSWRFPGLLLAAMVLLLYSFSDA
O60831	PRAF2	PRA1 family protein 2	-1.70892	Endosome membrane	TMH	4	0	LYYQTNYLLCFGIGLALAGYV	42 - 62
Q9BYP7	WNK3	Serine/threonine-protein kinase WNK3	-1.69846	Cytoplasm		0	0
P17096-2	HMGA1	High mobility group protein HMG-I/HMG-Y	-1.69256	Nucleus, Chromosome		0	0
P54252	ATXN3	Ataxin-3	-1.61613	Nucleus matrix		0	0
P29558	RBMS1	RNA-binding motif, single-stranded-interacting protein 1	-1.59987	Nucleus		0	0
Q15036	SNX17	Sorting nexin-17	-1.57623	Cytoplasm, Cytoplasmic vesicle membrane, Early endosome		0	0
O43819	SCO2	Protein SCO2 homolog, mitochondrial	-1.57021	Mitochondrion		0	0
Q9BTD8	RBM42	RNA-binding protein 42	-1.56259	Cytoplasm, Nucleus		0	0
O75582	RPS6KA5	Ribosomal protein S6 kinase alpha-5	-1.52766	Cytoplasm, Nucleus		0	0
P54132	BLM	Bloom syndrome protein	-1.51251	Nucleus		0	0
Q9GZP8	IMUP	Immortalization up-regulated protein	-1.50775	Nucleus		0	0
P04920	SLC4A2	Anion exchange protein 2	-1.49781	Membrane	TMH	10	3	CLAAVIFIYFAALSPAITFGGLLG	708 - 731
Q86VQ1	GLCCI1	Glucocorticoid-induced transcript 1 protein	-1.46314			0	0
Q9UHQ4	BCAP29	B-cell receptor-associated protein 29	-1.41745	Endoplasmic reticulum membrane	TMH	3	0	AVATFLYAEIGLILIFCLPFI	7 - 27
Q92581-2	SLC9A6	Sodium/hydrogen exchanger 6	-1.40701	Endosome membrane	TMH	13	1	LWLLLAVGVFDWAGASDGGGG	28 - 48
Q99618	CDCA3	Cell division cycle-associated protein 3	-1.39736	Cytoplasm, Cytosol		0	0
Q9NZJ0	DTL	Denticleless protein homolog	-1.38624	Nucleus, Chromosome, Cytoskeleton, Cytoplasm, Microtubule organizing center, Centrosome, Nucleus membrane		0	0
Q9NVV0	TMEM38B	Trimeric intracellular cation channel type B	-1.38164	Endoplasmic reticulum membrane	TMH	4	0	SWFTAMLHCFGGGILSCLLLA	50 - 70
Q14669-2	TRIP12	E3 ubiquitin-protein ligase TRIP12	-1.37749	Nucleoplasm, Nucleus		0	0
P30480	HLA-B	HLA class I histocompatibility antigen, B-42 alpha chain	-1.36996	Membrane	SP	1	1	MLVMAPRTVLLLLSAALALTETWA
Q8NC56	LEMD2	LEM domain-containing protein 2	-1.36445	Nucleus inner membrane	TMH	2	0	LLLWASLGLLLVFLGILWVKM	213 - 233
Q8TEA1	NSUN6	Putative methyltransferase NSUN6	-1.34186			0	0
O15231-3	ZNF185	Zinc finger protein 185	-1.31906	Cytoplasm, Cytoskeleton, Focal adhesion, Cell junction		0	0
Q8NBA8	DTWD2	DTW domain-containing protein 2	-1.27813			0	0
Q96FZ2	HMCES	Embryonic stem cell-specific 5-hydroxymethylcytosine-binding protein	-1.27112			0	0
E2QRD5	ARPIN	Arpin	-1.24275	Lamellipodium, Cell projection		0	0
P67936-2	TPM4	Tropomyosin alpha-4 chain	-1.23884	Cytoplasm, Cytoskeleton		0	0
P13716	ALAD	Delta-aminolevulinic acid dehydratase	-1.23487			0	0
Q5H9F3-3	BCORL1	BCL-6 corepressor-like protein 1	-1.23077	Nucleus		0	0
Q9BWT6	MND1	Meiotic nuclear division protein 1 homolog	-1.22593	Nucleus		0	0
Q96N66	MBOAT7	Lysophospholipid acyltransferase 7	-1.21523	Membrane	TMH	7	1	LVVLLISIPIGFLFKKAGPGL	9 - 29
Q7L266	ASRGL1	Isoaspartyl peptidase/L-asparaginase	-1.21396	Cytoplasm		0	0
P98194	ATP2C1	Calcium-transporting ATPase type 2C member 1	-1.21335	Golgi apparatus membrane	TMH	10	0	LWKKYISQFKNPLIMLLLASA	71 - 91
Q9GZT9	EGLN1	Egl nine homolog 1	-1.20226	Cytoplasm, Nucleus		0	0
Q9NZL9-2	MAT2B	Methionine adenosyltransferase 2 subunit beta	-1.20057			0	0
Q8NDV3	SMC1B	Structural maintenance of chromosomes protein 1B	-1.19303	Chromosome, Nucleus, Centromere		0	0
Q969Y2	GTPBP3	tRNA modification GTPase GTPBP3, mitochondrial	-1.18543	Mitochondrion		0	0
Q9Y6M0	PRSS21	Testisin	-1.18237	Cell membrane	SP	0	3	MGARGALLLALLLARAGLR
Q14781	CBX2	Chromobox protein homolog 2	-1.1811	Nucleus		0	0
P54707	ATP12A	Potassium-transporting ATPase alpha chain 2	-1.18031	Membrane	TMH	10	0	EIVKFLKQMVGGFSILLWVGA	103 - 123
Q14764	MVP	Major vault protein	-1.1797	Nucleus, Cytoplasm, Perinuclear region, Nuclear pore complex		0	0
Q9H3M7	TXNIP	Thioredoxin-interacting protein	-1.17664	Cytoplasm		0	0
P28290	SSFA2	Sperm-specific antigen 2	-1.17451	Cytoplasm		0	0
Q9H993	ARMT1	Protein-glutamate O-methyltransferase	-1.17425			0	0
P84101	SERF2	Small EDRK-rich factor 2	-1.16741			0	0
O00141	SGK1	Serine/threonine-protein kinase Sgk1	-1.15107	Mitochondrion, Nucleus, Cell membrane, Endoplasmic reticulum membrane, Cytoplasm		0	0
P52569	SLC7A2	Cationic amino acid transporter 2	-1.14795	Cell membrane	TMH	14	3	DLIALGVGSTLGAGVYVLAGEV	38 - 59
Q01082-3	SPTBN1	Spectrin beta chain, non-erythrocytic 1	-1.14313	M line, Cell membrane, Myofibril, Sarcomere, Cytoskeleton, Cytoplasm		0	1
Q9HCD5	NCOA5	Nuclear receptor coactivator 5	-1.14021	Nucleus		0	0
Q9H3Y8	PPDPF	Pancreatic progenitor cell differentiation and proliferation factor	-1.13716			0	0
P53611	RABGGTB	Geranylgeranyl transferase type-2 subunit beta	-1.12312			0	0
Q8N392	ARHGAP18	Rho GTPase-activating protein 18	-1.10806	Cytoplasm		0	0
Q7Z3T8	ZFYVE16	Zinc finger FYVE domain-containing protein 16	-1.09853	Cytoplasm, Early endosome membrane		0	0
P15923	TCF3	Transcription factor E2-alpha	-1.08085	Nucleus		0	0
P84157-2	MXRA7	Matrix-remodeling-associated protein 7	-1.06269	Membrane	TMH	1	0	LLAALPALATALALLLAWLLV	7 - 27
Q9UJA5	TRMT6	tRNA (adenine(58)-N(1))-methyltransferase non-catalytic subunit TRM6	-1.05738	Nucleus		0	0
Q9H5K3	POMK	Protein O-mannose kinase	-1.05017	Endoplasmic reticulum membrane	TMH	1	3	VGLLLIMALMNTLLYLCLDHFFI	21 - 43
O75379	VAMP4	Vesicle-associated membrane protein 4	-1.04287	trans-Golgi network membrane, Golgi apparatus	TMH	1	0	IKAIMALVAAILLLVIIILIV	116 - 136
Q9H1E3	NUCKS1	Nuclear ubiquitous casein and cyclin-dependent kinase substrate 1	-1.01952	Nucleus		0	0
Q75N03	CBLL1	E3 ubiquitin-protein ligase Hakai	-1.01708	Nucleus speckle, Nucleus, Nucleoplasm		0	0
Q9UI10-3	EIF2B4	Translation initiation factor eIF-2B subunit delta	-1.01447			0	0
Q5BJD5	TMEM41B	Transmembrane protein 41B	-1.01329	Membrane	TMH	6	0	MSLLILVSIFLSAAFVMFLVY	52 - 72
Q99442	SEC62	Translocation protein SEC62	-1.00851	Endoplasmic reticulum membrane	TMH	2	0	FVMGLILVIAVIAATLFPLWP	197 - 217
Q9NUT2	ABCB8	ATP-binding cassette sub-family B member 8, mitochondrial	-0.990708	Mitochondrion inner membrane	TMH	5	0	SAWCWVGGALLGPMVLS	86 - 102
Q16774	GUK1	Guanylate kinase	-0.978835			0	0
O60784	TOM1	Target of Myb protein 1	-0.977637	Cytoplasm, Membrane		0	0
P31431	SDC4	Syndecan-4	-0.965277	Membrane, Secreted	SP	1	3	MAPARLFALLLFFVGGVA
P57088	TMEM33	Transmembrane protein 33	-0.943828	Melanosome, Nucleus envelope, Endoplasmic reticulum membrane	TMH	3	0	LFTVYCSALFVLPLLGLHEAA	32 - 52
Q9UHD8	SEPT9	Septin-9	-0.943721	Cytoplasm, Cytoskeleton		0	0
Q9NUQ2	AGPAT5	1-acyl-sn-glycerol-3-phosphate acyltransferase epsilon	-0.938691	Mitochondrion, Nucleus envelope, Endoplasmic reticulum membrane	TMH	3	0	LLPSVVLLGTAPTYVLAWGVW	15 - 35
O15516	CLOCK	Circadian locomoter output cycles protein kaput	-0.931941	Cytoplasm, Nucleus		0	0
O00443	PIK3C2A	Phosphatidylinositol 4-phosphate 3-kinase C2 domain-containing subunit alpha	-0.927505	Nucleus, Clathrin-coated vesicle, Golgi apparatus, Cell membrane, Cytoplasm, Cytoplasmic vesicle		0	0
Q9UHK6	AMACR	Alpha-methylacyl-CoA racemase	-0.92642	Mitochondrion, Peroxisome		0	0
O43805	SSNA1	Sjoegren syndrome nuclear autoantigen 1	-0.925501	Centrosome, Cytoplasm, Cytoskeleton, Microtubule organizing center, Nucleus		0	0
Q8IV08	PLD3	Phospholipase D3	-0.919092	Endoplasmic reticulum membrane	TMH	1	2	VLLVLILAVVGFGALMTQLFL	39 - 59
P55196	MLLT4	Afadin	-0.918335	Cell junction, Adherens junction		0	0
Q8N490-2	PNKD	Probable hydrolase PNKD	-0.891979	Cytoplasm, Membrane, Nucleus, Mitochondrion		0	0
Q14739	LBR	Lamin-B receptor	-0.880173	Nucleus inner membrane	TMH	8	0	VPGVFLIMFGLPVFLFLLLLM	212 - 232
Q9H4F8	SMOC1	SPARC-related modular calcium-binding protein 1	-0.867861	Basement membrane, Extracellular space, Secreted, Extracellular matrix	SP	0	2	MLPARCARLLTPHLLLVLVQLSPARG
P10316	HLA-A	HLA class I histocompatibility antigen, A-69 alpha chain	-0.867663	Membrane	SP	1	1	MAVMAPRTLVLLLSGALALTQTWA
Q687X5	STEAP4	Metalloreductase STEAP4	-0.854725	Cell membrane, Golgi apparatus membrane	TMH	6	1	LFPMWRFPFYLSAVLCVFLFF	196 - 216
P07919	UQCRH	Cytochrome b-c1 complex subunit 6, mitochondrial	-0.850849	Mitochondrion inner membrane		0	0
P61927	RPL37	60S ribosomal protein L37	-0.835364			0	0
Q14CS0	UBXN2B	UBX domain-containing protein 2B	-0.830716	Nucleus, Golgi apparatus, Cytoplasm, Endoplasmic reticulum, Cytosol		0	0
Q13277	STX3	Syntaxin-3	-0.815496	Membrane	TMH	1	0	LIIIIVLVVVLLGILALIIGL	264 - 284
Q15369	TCEB1	Transcription elongation factor B polypeptide 1	-0.811931	Nucleus		0	0
Q7L5D6	GET4	Golgi to ER traffic protein 4 homolog	-0.809577	Cytoplasm, Cytosol		0	0
Q8WUZ0	BCL7C	B-cell CLL/lymphoma 7 protein family member C	-0.806008			0	0
Q9H0U6	MRPL18	39S ribosomal protein L18, mitochondrial	-0.802217	Mitochondrion		0	0
Q9NZL9	MAT2B	Methionine adenosyltransferase 2 subunit beta	-0.798556			0	0
P35610	SOAT1	Sterol O-acyltransferase 1	-0.797501	Endoplasmic reticulum membrane	TMH	5	0	IYHMFIALLILFILSTLVV	141 - 159
Q92504	SLC39A7	Zinc transporter SLC39A7	-0.791717	Endoplasmic reticulum membrane, Golgi apparatus, cis-Golgi network membrane	TMH	6	0	WVAVGLLTWATLGLLVAGLGG	10 - 30
Q9NWT6	HIF1AN	Hypoxia-inducible factor 1-alpha inhibitor	-0.784469	Nucleus, Cytoplasm, Perinuclear region		0	0
Q7Z3C6	ATG9A	Autophagy-related protein 9A	-0.78263	Endoplasmic reticulum membrane, Golgi apparatus, Cytoplasmic vesicle, trans-Golgi network membrane, Late endosome membrane, Autophagosome membrane	TMH	6	1	IFELMQFLFVVAFTTFLVSCV	67 - 87
P46013-2	MKI67	Proliferation marker protein Ki-67	-0.782236	Chromosome, Nucleus, Nucleolus		0	0
P06748-2	NPM1	Nucleophosmin	-0.781754	Centrosome, Nucleoplasm, Nucleolus, Nucleus, Cytoskeleton, Cytoplasm, Microtubule organizing center		0	0
Q9BRT3	MIEN1	Migration and invasion enhancer 1	-0.775519	Cytoplasm, Cell membrane, Cytosol		0	0
P82675	MRPS5	28S ribosomal protein S5, mitochondrial	-0.771875	Mitochondrion		0	0
Q9Y613	FHOD1	FH1/FH2 domain-containing protein 1	-0.771697	Cell projection, Bleb, Cytoskeleton, Cytoplasm		0	0
Q8IXQ4	GPALPP1	GPALPP motifs-containing protein 1	-0.765604			0	0
P42684	ABL2	Abelson tyrosine-protein kinase 2	-0.753818	Cytoskeleton, Cytoplasm		0	0
Q9BWJ5	SF3B5	Splicing factor 3B subunit 5	-0.752298	Nucleus		0	0
Q9P2C4	TMEM181	Transmembrane protein 181	-0.75214	Membrane	TMH	9	0	HFVLVFVVFFICFGLTIFVGI	153 - 173
Q2M1P5	KIF7	Kinesin-like protein KIF7	-0.743358	Cilium, Cell projection		0	0
P06753-2	DKFZp686J1372;TPM3	Tropomyosin alpha-3 chain	-0.737931	Cytoplasm, Cytoskeleton		0	0
Q8WW12	PCNP	PEST proteolytic signal-containing nuclear protein	-0.724524	Nucleus		0	0
Q86X10	RALGAPB	Ral GTPase-activating protein subunit beta	-0.711675			0	0
Q8TF76	GSG2	Serine/threonine-protein kinase haspin	-0.711291	Cytoskeleton, Cytoplasm, Chromosome, Nucleus, Spindle		0	0
Q13885	TUBB2A	Tubulin beta-2A chain	-0.709807	Cytoskeleton, Cytoplasm		0	0
Q00765	REEP5	Receptor expression-enhancing protein 5	-0.707272	Endoplasmic reticulum, Membrane	TMH	2	0	SFIALGVIGLVALYLVFGYGA	35 - 55
Q14573	ITPR3	Inositol 1,4,5-trisphosphate receptor type 3	-0.695642	Endoplasmic reticulum membrane	TMH	6	0	LWGSISFNLAVFINIIIAFFY	2203 - 2223
Q9BV40	VAMP8	Vesicle-associated membrane protein 8	-0.689347	Lysosome membrane, Late endosome membrane, Early endosome membrane, Cell membrane	TMH	1	0	MIVLICVIVFIIILFIVLFAT	76 - 96
Q5LJA0	TROVE2	60 kDa SS-A/Ro ribonucleoprotein	-0.685724	Cytoplasm		0	0
Q96HN2-2	AHCYL2	Adenosylhomocysteinase 3	-0.685262	Cytoplasm, Microsome		0	0
Q9C0A1	ZFHX2	Zinc finger homeobox protein 2	-0.673757	Nucleus		0	0
P81605	DCD	Dermcidin	-0.670767	Secreted	SP	0	0	MRFMTLLFLTALAGALVCA
Q8NAV1	PRPF38A	Pre-mRNA-splicing factor 38A	-0.669892	Nucleus		0	0
Q8N5P1	ZC3H8	Zinc finger CCCH domain-containing protein 8	-0.650541	Nucleus		0	0
Q9H479	FN3K	Fructosamine-3-kinase	-0.610657			0	0
O43681	ASNA1	ATPase ASNA1	-0.61054	Endoplasmic reticulum, Nucleolus, Nucleus, Cytoplasm		0	0
P62745	RHOB	Rho-related GTP-binding protein RhoB	-0.607872	Late endosome membrane, Cleavage furrow, Cell membrane, Nucleus		0	1
Q9H788	SH2D4A	SH2 domain-containing protein 4A	-0.605146	Cytoplasm		0	0
Q9NWS0	PIH1D1	PIH1 domain-containing protein 1	-0.602776			0	0
P09382	LGALS1	Galectin-1	-0.571008	Secreted, Extracellular matrix, Extracellular space		0	0
O00399	DCTN6	Dynactin subunit 6	-0.567139	Chromosome, Centromere, Cytoskeleton, Cytoplasm, Kinetochore		0	0
Q9Y281	CFL2	Cofilin-2	-0.55799	Nucleus matrix, Cytoskeleton, Cytoplasm		0	0
Q15018	FAM175B	BRISC complex subunit Abro1	-0.544734	Spindle pole, Cytoskeleton, Cytoplasm, Nucleus		0	0
Q9BY44	EIF2A	Eukaryotic translation initiation factor 2A	-0.539276			0	0
Q15652	JMJD1C	Probable JmjC domain-containing histone demethylation protein 2C	-0.536233	Nucleus		0	0
Q9H307	PNN	Pinin	-0.535242	Nucleus speckle, Cell junction, Desmosome		0	0
Q92797	SYMPK	Symplekin	-0.521606	Nucleus, Cell membrane, Cytoplasm, Cytoskeleton, Tight junction, Nucleoplasm, Cell junction		0	0
Q96AE4-2	FUBP1	Far upstream element-binding protein 1	-0.495071	Nucleus		0	0
Q9NZB2	FAM120A	Constitutive coactivator of PPAR-gamma-like protein 1	-0.493063	Cytoplasm, Cell membrane		0	0
B7Z468	CAST	Calpastatin	-0.490671			0	0
Q96CP2	FLYWCH2	FLYWCH family member 2	-0.484942			0	0
P80723	BASP1	Brain acid soluble protein 1	-0.479486	Cell membrane, Growth cone, Cell projection		0	0
Q96T37	RBM15	Putative RNA-binding protein 15	-0.478653	Nucleus speckle, Nucleus, Nucleoplasm, Nucleus membrane		0	0
Q14126	DSG2	Desmoglein-2	-0.475539	Cell membrane, Desmosome, Cell junction	SP	1	5	MARSPGRAYALLLLLICFNVGSG
Q9NX63	CHCHD3	MICOS complex subunit MIC19	-0.474452	Cytoplasm, Mitochondrion inner membrane, Nucleus, Mitochondrion		0	0
Q13057	COASY	Bifunctional coenzyme A synthase	-0.474036	Mitochondrion matrix, Cytoplasm		0	0
P53990-2	IST1	IST1 homolog	-0.459919	Microtubule organizing center, Cytoskeleton, Cytoplasm, Nucleus envelope, Cytoplasmic vesicle, Midbody, Centrosome		0	0
Q92576	PHF3	PHD finger protein 3	-0.452347			0	0
Q9BRP8	WIBG	Partner of Y14 and mago	-0.450225	Cytoplasm, Nucleus, Nucleolus, Nucleoplasm		0	0
P18858	LIG1	DNA ligase 1	-0.421406	Nucleus		0	0
O43395	PRPF3	U4/U6 small nuclear ribonucleoprotein Prp3	-0.420273	Nucleus speckle		0	0
Q02878	RPL6	60S ribosomal protein L6	-0.41339			0	0
P50402	EMD	Emerin	-0.408578	Nucleus outer membrane, Nucleus inner membrane	TMH	1	0	VPLWGQLLLFLVFVIVLFFIY	223 - 243
O43432	EIF4G3	Eukaryotic translation initiation factor 4 gamma 3	-0.407824			0	0
P30533	LRPAP1	Alpha-2-macroglobulin receptor-associated protein	-0.399751	Golgi apparatus lumen, Golgi apparatus, Rough endoplasmic reticulum lumen, Cell surface, cis-Golgi network, Endoplasmic reticulum-Golgi intermediate compartment lumen, Endosome lumen	SP	0	1	MAPRRVRSFLRGLPALLLLLLFLGPWPAASHGGK
P53999	SUB1	Activated RNA polymerase II transcriptional coactivator p15	-0.390392	Nucleus		0	0
P49736	MCM2	DNA replication licensing factor MCM2	-0.367962	Nucleus		0	0
Q27J81	INF2	Inverted formin-2	-0.352206	Cytoplasm, Perinuclear region		0	0
