## supplementary table S15 for "Proteomics identifies substrates and a novel component in hSnd2-dependent ER protein targeting"

### Sheet: Sheet 1
Accession	Gene	Full protein name	log2 fold change	Subcellular location	SP or TMH	Glycosylation sites	SP or TMH sequence
Q96SB8	SMC6	Structural maintenance of chromosomes protein 6	2.36718	Nucleus, Nucleus speckle, Chromosome, Telomere, PML body		0
Q15843	NEDD8	NEDD8	2.14245	Nucleus		0
Q9Y316	MEMO1	Protein MEMO1	2.09142			0
Q9UK45	LSM7	U6 snRNA-associated Sm-like protein LSm7	1.97208	Nucleus		0
Q0ZGT2	NEXN	Nexilin	1.84484	Sarcomere, Cytoskeleton, Z line, Adherens junction, Myofibril, Cell junction, Cytoplasm		0
P13726	F3	Tissue factor	1.77579	Membrane, Secreted	SP	2	METPAWPRVPRPETAVARTLLLGWVFAQVAGA
P61956	SUMO2	Small ubiquitin-related modifier 2	1.77398	Nucleus, PML body		0
Q969P6	TOP1MT	DNA topoisomerase I, mitochondrial	1.72875	Mitochondrion		0
Q9C040	TRIM2	Tripartite motif-containing protein 2	1.69146	Cytoplasm		0
O14672	ADAM10	Disintegrin and metalloproteinase domain-containing protein 10	1.67316	Cell membrane, Golgi apparatus membrane	SP	4	MVLLRVLILLLSWAAGMGG
O43399-2	TPD52L2	Tumor protein D54	1.67295			0
Q8TD30	GPT2	Alanine aminotransferase 2	1.65745			0
P60604	UBE2G2	Ubiquitin-conjugating enzyme E2 G2	1.59219			0
P62312	LSM6	U6 snRNA-associated Sm-like protein LSm6	1.58713	Cytoplasm, Nucleus		0
Q9BYT3	STK33	Serine/threonine-protein kinase 33	1.57734	Perinuclear region, Cytoplasm		0
Q9UKA9	PTBP2	Polypyrimidine tract-binding protein 2	1.56205	Nucleus		0
P08183	ABCB1	Multidrug resistance protein 1	1.55959	Cell membrane	TMH	3	WLDKLYMVVGTLAAIIHGAGLPL
Q9H792	PEAK1	Pseudopodium-enriched atypical kinase 1	1.52263	Cell junction, Cytoplasm, Focal adhesion, Cytoskeleton		0
P17010	ZFX;ZFY	Zinc finger X-chromosomal protein	1.45803	Nucleus		0
Q8IUR7	ARMC8	Armadillo repeat-containing protein 8	1.40607			0
Q6XE24	RBMS3	RNA-binding motif, single-stranded-interacting protein 3	1.36957	Cytoplasm		0
O00273-2	DFFA	DNA fragmentation factor subunit alpha	1.36009	Cytoplasm		0
Q8WUY3	PRUNE2	Protein prune homolog 2	1.3454	Cytoplasm		0
Q9Y6U3-2	SCIN	Adseverin	1.3261	Cytoskeleton, Cytoplasm, Cell projection, Podosome		0
Q9HCS5	EPB41L4A	Band 4.1-like protein 4A	1.31299	Cytoplasm, Cytoskeleton		0
Q14161	GIT2	ARF GTPase-activating protein GIT2	1.3128			0
O95210	STBD1	Starch-binding domain-containing protein 1	1.2768	Preautophagosomal structure membrane, Endoplasmic reticulum membrane	TMH	0	ALLVGGGLAGALFVWLL
Q13432	UNC119	Protein unc-119 homolog A	1.27357	Cytoskeleton, Spindle, Cytoplasm, Microtubule organizing center, Spindle pole, Centrosome		0
Q9H7H0	METTL17	Methyltransferase-like protein 17, mitochondrial	1.26511	Mitochondrion		0
Q16854	DGUOK	Deoxyguanosine kinase, mitochondrial	1.24681	Mitochondrion		0
P62244	RPS15A	40S ribosomal protein S15a	1.24661			0
Q8TBC3	SHKBP1	SH3KBP1-binding protein 1	1.24501			0
Q9ULQ1	TPCN1	Two pore calcium channel protein 1	1.24483	Endosome membrane, Lysosome membrane	TMH	3	LATALLLLLLSLCEAPAVPAL
P55263-2	ADK	Adenosine kinase	1.24462	Cytoplasm, Nucleus		0
Q99958	FOXC2	Forkhead box protein C2	1.24084	Nucleus		0
Q15818	NPTX1	Neuronal pentraxin-1	1.23616	Cytoplasmic vesicle, Secretory vesicle	SP	2	MPAGRAARTCALLALCLLGAGA
Q6P4H8	FAM173B	Protein FAM173B	1.23329	Membrane	TMH	0	FLLTGLVGGTLVAVYAVATPF
Q9Y4E5	ZNF451	E3 SUMO-protein ligase ZNF451	1.22103	Nucleus, Nucleoplasm, PML body		0
Q9UNH6	SNX7	Sorting nexin-7	1.22023	Cytoplasmic vesicle membrane		0
O75503	CLN5	Ceroid-lipofuscinosis neuronal protein 5	1.20411	Membrane, Lysosome	TMH	8	ASWCWALALLWLAVVPGW
Q8N1G0	ZNF687	Zinc finger protein 687	1.18583	Nucleus, Cytoplasm		0
Q13309	SKP2	S-phase kinase-associated protein 2	1.18171	Cytoplasm, Nucleus		0
J3QR46	KIAA0040		1.17309
Q9Y653	GPR56;ADGRG1	Adhesion G-protein coupled receptor G1	1.173	Cell membrane, Secreted, Membrane raft	SP	7	MTPQSLLQTTLFLLSLLFLVQGAHG
O60476	MAN1A2	Mannosyl-oligosaccharide 1,2-alpha-mannosidase IB	1.17184	Golgi apparatus membrane	TMH	1	FILLLILSAFITLCFGAFFFL
Q96BI1	SLC22A18	Solute carrier family 22 member 18	1.16441	Apical cell membrane	TMH	0	ILLTYVLAATELTCLFMQFSI
Q6ULP2	AFTPH	Aftiphilin	1.16161	Cytoplasm		0
O75151	PHF2	Lysine-specific demethylase PHF2	1.1525	Nucleus, Nucleolus, Chromosome, Centromere, Kinetochore		0
O15084	ANKRD28	Serine/threonine-protein phosphatase 6 regulatory ankyrin repeat subunit A	1.15128	Nucleus, Nucleoplasm		0
H3BRU6	PCBP2	Poly(rC)-binding protein 2	1.14708
Q8NCE2	MTMR14	Myotubularin-related protein 14	1.14331	Cytoplasm		2
Q53S33	BOLA3	BolA-like protein 3	1.129	Secreted		0
P12074	COX6A1	Cytochrome c oxidase subunit 6A1, mitochondrial	1.12839	Mitochondrion inner membrane		0
Q9NXW9	ALKBH4	Alpha-ketoglutarate-dependent dioxygenase alkB homolog 4	1.1246	Cytoplasm, Midbody, Nucleus		0
Q15388	TOMM20	Mitochondrial import receptor subunit TOM20 homolog	1.12143	Mitochondrion outer membrane	TMH	0	AIAAGVCGALFIGYCIYF
P98160	HSPG2	Basement membrane-specific heparan sulfate proteoglycan core protein	1.11431	Secreted, Extracellular space, Extracellular matrix, Basement membrane	SP	17	MGWRAAGALLLALLLHGRLLA
Q17RY6	LY6K	Lymphocyte antigen 6K	1.10134	Cytoplasm, Secreted, Cell membrane	SP	1	MALLALLLVVALPRVWT
O43301	HSPA12A	Heat shock 70 kDa protein 12A	1.09073			0
Q2TAA2	IAH1	Isoamyl acetate-hydrolyzing esterase 1 homolog	1.08999			0
Q5BJH7-2	YIF1B	Protein YIF1B	1.0848	Membrane	TMH	0	LYIPAMAFITYVLVAGLALGT
Q8IZH2	XRN1	5'-3' exoribonuclease 1	1.08173	Cytoplasm		0
Q8TBB5	KLHDC4	Kelch domain-containing protein 4	1.07468			0
P50148	GNAQ	Guanine nucleotide-binding protein G(q) subunit alpha	1.07394	Membrane, Nucleus membrane, Nucleus		0
A6NM71	WDR45	PRA1 family protein	1.07253
O15120	AGPAT2	1-acyl-sn-glycerol-3-phosphate acyltransferase beta	1.07227	Endoplasmic reticulum membrane	SP	0	MELWPCLAAALLLLLLLVQLSRA
O60513	B4GALT4	Beta-1,4-galactosyltransferase 4	1.06542	Golgi apparatus, Golgi stack membrane	TMH	2	FRLLLLLTLCLTVVGWATSNYFVGAI
Q6UUV7	CRTC3	CREB-regulated transcription coactivator 3	1.06457	Nucleus, Cytoplasm		0
Q6UWJ1	TMCO3	Transmembrane and coiled-coil domain-containing protein 3	1.06005	Membrane	SP	2	MKVLGRSFFWVLFPVLPWAVQA
C9JUU1	ATL3		1.05983
Q9C0J8	WDR33	pre-mRNA 3' end processing protein WDR33	1.05231	Nucleus		0
Q8TDI0	CHD5	Chromodomain-helicase-DNA-binding protein 5	1.04735	Nucleus		0
P07948-2	LYN	Tyrosine-protein kinase Lyn	1.03795	Cytoplasm, Membrane, Perinuclear region, Cell membrane, Golgi apparatus, Nucleus		0
O94985	CLSTN1	Calsyntenin-1	1.0307	Cell junction, Cell projection, Golgi apparatus membrane, Synapse, Nucleus, Endoplasmic reticulum membrane, Postsynaptic cell membrane	SP	3	MLRRPAPALAPAARLLLAGLLCGGGVWA
Q9NWX5	ASB6	Ankyrin repeat and SOCS box protein 6	1.03035	Cytoplasm		0
Q13153	PAK1	Serine/threonine-protein kinase PAK 1	1.0299	Invadopodium, Cell projection, Cell junction, Ruffle membrane, Cytoplasm, Cell membrane, Focal adhesion		0
Q05932	FPGS	Folylpolyglutamate synthase, mitochondrial	1.02918	Cytoplasm, Mitochondrion inner membrane, Mitochondrion matrix		0
Q8IXK0	PHC2	Polyhomeotic-like protein 2	1.0172	Nucleus		0
Q9UHN6	TMEM2	Transmembrane protein 2	0.996804	Membrane	TMH	4	FICFAITSFSFFIALAIILGI
Q9UKT8	FBXW2	F-box/WD repeat-containing protein 2	0.995695			0
Q06787-8	FMR1	Synaptic functional regulator FMR1	0.992393	Cell membrane, Perikaryon, Cytoplasmic granule, Nucleus, Centromere, Cell projection, Cell junction, Axon, Growth cone, Postsynaptic cell membrane, Dendritic spine, Dendrite, Perinuclear region, Synaptosome, Presynaptic cell membrane, Nucleolus, Chromosome, Cajal body, Cytoplasm, Synapse, Filopodium tip		0
P24844	MYL9	Myosin regulatory light polypeptide 9	0.992023			0
Q13488	TCIRG1	V-type proton ATPase 116 kDa subunit a isoform 3	0.985367	Membrane	TMH	0	VNPAPYTIITFPFLFAVMF
O43570	CA12	Carbonic anhydrase 12	0.983962	Membrane	SP	3	MPRRSLHAAAVLLLVILKEQPSSP
Q9P1F3	ABRACL	Costars family protein ABRACL	0.976671			0
Q13887	KLF5	Krueppel-like factor 5	0.969074	Nucleus		0
P17707	AMD1	S-adenosylmethionine decarboxylase proenzyme	0.958354			0
P02511	CRYAB	Alpha-crystallin B chain	0.956668	Nucleus, Cytoplasm		1
Q969M7	UBE2F;UBE2F-SCLY	NEDD8-conjugating enzyme UBE2F	0.943921			0
Q9NQC8	IFT46	Intraflagellar transport protein 46 homolog	0.943871	Cilium, Cilium basal body, Cytoskeleton, Cytoplasm, Cell projection		0
Q9ULU4-13	ZMYND8	Protein kinase C-binding protein 1	0.943538	Nucleus		0
Q9H061	TMEM126A	Transmembrane protein 126A	0.941328	Mitochondrion inner membrane	TMH	0	NGSVYVGLNAALCGLIANSLF
Q66K14	TBC1D9B	TBC1 domain family member 9B	0.919337	Membrane	TMH	0	LSWFLTLFLSVMPFESAVVIV
Q9NVQ4	FAIM	Fas apoptotic inhibitory molecule 1	0.913543	Cytoplasm		0
P07108	DBI	Acyl-CoA-binding protein	0.907267	Golgi apparatus, Endoplasmic reticulum		0
P29373	CRABP2	Cellular retinoic acid-binding protein 2	0.901903	Endoplasmic reticulum, Cytoplasm, Nucleus		0
Q643R3	LPCAT4	Lysophospholipid acyltransferase LPCAT4	0.896576	Endoplasmic reticulum membrane	TMH	1	CLLGALLAPIRVLLAFIVLFLLW
Q9BQ24	ZFYVE21	Zinc finger FYVE domain-containing protein 21	0.892735	Cytoplasmic vesicle, Cell junction, Focal adhesion, Endosome		0
Q14746	COG2	Conserved oligomeric Golgi complex subunit 2	0.882874	Golgi apparatus membrane		0
Q86UA1	PRPF39	Pre-mRNA-processing factor 39	0.877524	Nucleus		0
Q96QD8	SLC38A2	Sodium-coupled neutral amino acid transporter 2	0.874101	Cell membrane	TMH	2	VFNLSNAIVGSGILGLSYAMA
A6NED2	RCCD1	RCC1 domain-containing protein 1	0.872151			0
P68431	HIST1H3A	Histone H3.1	0.861108	Chromosome, Nucleus		0
Q9NY35	CLDND1	Claudin domain-containing protein 1	0.859405	Membrane	TMH	2	FATAFVIACVLSLISTIYMAA
Q9BTE7	DCUN1D5	DCN1-like protein 5	0.856835			0
Q7L2J0	MEPCE	7SK snRNA methylphosphate capping enzyme	0.850568			0
Q9H8M2	BRD9	Bromodomain-containing protein 9	0.84966			0
P52298	NCBP2	Nuclear cap-binding protein subunit 2	0.849162	Nucleus, Cytoplasm		0
P43355	MAGEA1	Melanoma-associated antigen 1	0.845862	Cytoplasm, Nucleus		0
Q14376	GALE	UDP-glucose 4-epimerase	0.844052			0
Q9Y6K0	CEPT1	Choline/ethanolaminephosphotransferase 1	0.826294	Nucleus membrane, Endoplasmic reticulum membrane	TMH	1	LITIIGLSINICTTILLVFYC
O60828	PQBP1	Polyglutamine-binding protein 1	0.821964	Nucleus, Nucleus speckle		0
P17213	BPI	Bactericidal permeability-increasing protein	0.819413	Secreted, Cytoplasmic granule membrane	SP	1	MRENMARGPCNAPRWASLMVLVAIGTAVTAA
Q9H4Q4	PRDM12	PR domain zinc finger protein 12	0.816546	Nucleus		0
Q13555	CAMK2G	Calcium/calmodulin-dependent protein kinase type II subunit gamma	0.816077	Sarcoplasmic reticulum membrane		0
P58012	FOXL2;FOXF1;FOXF2	Forkhead box protein L2	0.815891	Nucleus		0
Q8IW52	SLITRK4	SLIT and NTRK-like protein 4	0.813444	Membrane	SP	2	MFLWLFLILSALISSTNA
Q71DI3	HIST2H3A	Histone H3.2	0.809963	Nucleus, Chromosome		0
Q15528	MED22	Mediator of RNA polymerase II transcription subunit 22	0.806221	Nucleus		0
P42892	ECE1	Endothelin-converting enzyme 1	0.805007	Cell membrane	TMH	10	LVVLVVLLAAGLVACLAALGI
P14373	TRIM27	Zinc finger protein RFP	0.803165	Cytoplasm, PML body, Nucleus, Early endosome		0
Q96F63	CCDC97	Coiled-coil domain-containing protein 97	0.789762			0
Q9NXH9	TRMT1	tRNA (guanine(26)-N(2))-dimethyltransferase	0.77672			0
O60888-3	CUTA	Protein CutA	0.776122		SP	0	MSGGRAPAVLLGGVASLLLSFVWMPALLPVAS
P50613	CDK7	Cyclin-dependent kinase 7	0.775959	Cytoplasm, Nucleus, Perinuclear region		0
P04732	MT1E	Metallothionein-1E	0.772681			0
P62380	TBPL1	TATA box-binding protein-like protein 1	0.766872	Nucleus, Cytoplasm		0
E9PAL9	NT5DC2	5'-nucleotidase domain-containing protein 2	0.756869			0
Q9H9P8	L2HGDH	L-2-hydroxyglutarate dehydrogenase, mitochondrial	0.751468	Mitochondrion		0
Q13503	MED21	Mediator of RNA polymerase II transcription subunit 21	0.749107	Nucleus		0
Q99650	OSMR	Oncostatin-M-specific receptor subunit beta	0.741997	Membrane	SP	5	MALFAVFQTTFFLTLLSLRTYQSEVLA
Q8NB46	ANKRD52	Serine/threonine-protein phosphatase 6 regulatory ankyrin repeat subunit C	0.741012			0
Q8N954	GPATCH11	G patch domain-containing protein 11	0.73865	Centromere, Chromosome, Kinetochore		0
O75828	CBR3	Carbonyl reductase [NADPH] 3	0.736911	Cytoplasm		0
Q9UBF2	COPG2	Coatomer subunit gamma-2	0.735091	Cytoplasmic vesicle, Cytosol, Cytoplasm, COPI-coated vesicle membrane, Golgi apparatus membrane		0
P78330	PSPH	Phosphoserine phosphatase	0.728664			0
Q9BYW2	SETD2	Histone-lysine N-methyltransferase SETD2	0.728348	Chromosome, Nucleus		0
O15260	SURF4	Surfeit locus protein 4	0.722043	Endoplasmic reticulum membrane, Endoplasmic reticulum-Golgi intermediate compartment membrane, Golgi apparatus membrane	TMH	0	LLASSFVFLNLLGQLTGCVLV
O00592	PODXL	Podocalyxin	0.718179	Filopodium, Cell projection, Microvillus, Membrane, Apical cell membrane, Membrane raft, Lamellipodium, Ruffle	SP	5	MRCALALSALLLLLSTPPLLPS
Q9BZH6	WDR11	WD repeat-containing protein 11	0.715039	Membrane, Cytoplasm, Nucleus	TMH	0	ALLVLLSLGCFFSVAETLHSM
Q9H477	RBKS	Ribokinase	0.714888	Nucleus, Cytoplasm		0
H0YAR2	PABPC1	Polyadenylate-binding protein 1	0.709392
Q01518-2	CAP1	Adenylyl cyclase-associated protein 1	0.695278	Cell membrane		0
P63279	UBE2I	SUMO-conjugating enzyme UBC9	0.692119	Cytoplasm, Nucleus		0
Q9NQZ5	STARD7	StAR-related lipid transfer protein 7, mitochondrial	0.688752	Mitochondrion		0
Q9Y4U1	MMACHC	Methylmalonic aciduria and homocystinuria type C protein	0.684733	Cytoplasm		0
P07741	APRT	Adenine phosphoribosyltransferase	0.684732	Cytoplasm		0
Q13572	ITPK1	Inositol-tetrakisphosphate 1-kinase	0.673241			0
P11169	SLC2A3;SLC2A14	Solute carrier family 2, facilitated glucose transporter member 3	0.672605	Cell membrane	TMH	1	IFAITVATIGSFQFGYNTGVIN
Q06587	RING1	E3 ubiquitin-protein ligase RING1	0.672303	Nucleus, Nucleus speckle		0
Q13214	SEMA3B	Semaphorin-3B	0.672263	Secreted, Endoplasmic reticulum	SP	3	MGRAGAAAVIPGLALLWAVGLGSA
Q9BTT0	ANP32E	Acidic leucine-rich nuclear phosphoprotein 32 family member E	0.671909	Cytoplasm, Nucleus		0
P49674	CSNK1E	Casein kinase I isoform epsilon	0.668735	Nucleus, Cytoplasm		0
Q15464	SHB	SH2 domain-containing adapter protein B	0.662574	Cytoplasm, Cell membrane		0
Q9BRG1	VPS25	Vacuolar protein-sorting-associated protein 25	0.658284	Nucleoplasm, Nucleus, Endosome membrane, Cytoplasm		0
Q14667	KIAA0100	Protein KIAA0100	0.656569	Secreted	SP	1	MPLFFSALLVLLLVALSALFLGRWLVVRLAT
Q68DK7	MSL1	Male-specific lethal 1 homolog	0.653003	Nucleus		0
P15927	RPA2	Replication protein A 32 kDa subunit	0.64725	Nucleus, PML body		0
Q96EP5	DAZAP1	DAZ-associated protein 1	0.640068	Cytoplasm, Nucleus		0
P20645	M6PR	Cation-dependent mannose-6-phosphate receptor	0.638726	Lysosome membrane	SP	5	MFPFYSCWRTGLLLLLLAVAVRESWQ
O00468-6	AGRN	Agrin	0.635209	Cell membrane, Secreted, Extracellular space, Cell junction, Extracellular matrix, Synapse	SP	5	MAGRSHPGPLRPLLPLLVVAACVLPGAGG
P49755	TMED10	Transmembrane emp24 domain-containing protein 10	0.635076	trans-Golgi network membrane, Endoplasmic reticulum membrane, Cell membrane, cis-Golgi network membrane, Cytoplasmic vesicle, Golgi apparatus, Melanosome, Secretory vesicle membrane, Endoplasmic reticulum-Golgi intermediate compartment membrane	SP	1	MSGLSGPPARRGPFPLALLLLFLLGPRLVLA
Q6DKJ4	NXN	Nucleoredoxin	0.634796	Nucleus, Cytosol, Cytoplasm		0
Q13740-2	ALCAM	CD166 antigen	0.634224	Cell projection, Dendrite, Cell membrane, Secreted, Axon	SP	10	MESKGASSCRLLFCLLISATVFRPGLG
Q9H4I3	TRABD	TraB domain-containing protein	0.628208			0
Q9ULC3	RAB23	Ras-related protein Rab-23	0.622133	Autophagosome, Cell membrane, Phagosome membrane, Cytoplasm, Endosome membrane, Phagosome, Cytoplasmic vesicle		0
Q9C0H2	TTYH3	Protein tweety homolog 3	0.621547	Cell membrane	TMH	3	LLLLGAAALACLALDLLFLLF
P39656	DDOST	Dolichyl-diphosphooligosaccharide--protein glycosyltransferase 48 kDa subunit	0.618802	Endoplasmic reticulum membrane	SP	0	MGYFRCARAGSFGRRRKMEPSTAARAWALFWLLLPLLGAVCA
Q8WUK0	PTPMT1	Phosphatidylglycerophosphatase and protein-tyrosine phosphatase 1	0.602611	Mitochondrion inner membrane		0
A8MT69	STRA13	Centromere protein X	0.599027	Nucleus, Chromosome, Centromere, Kinetochore		0
Q8IXM3	MRPL41	39S ribosomal protein L41, mitochondrial	0.595428	Mitochondrion		0
P78536	ADAM17	Disintegrin and metalloproteinase domain-containing protein 17	0.586972	Membrane	SP	9	MRQSLLFLTSVVPFVLA
Q9H334	FOXP1	Forkhead box protein P1	0.585049	Nucleus		0
P31150	GDI1	Rab GDP dissociation inhibitor alpha	0.582429	Golgi apparatus, Cytoplasm, trans-Golgi network		0
Q6PI98	INO80C	INO80 complex subunit C	0.577782	Nucleus		0
Q70UQ0	IKBIP	Inhibitor of nuclear factor kappa-B kinase-interacting protein	0.577302	Endoplasmic reticulum membrane	TMH	2	CLSLLSLGTCLGLAWFV
Q9UBI1	COMMD3	COMM domain-containing protein 3	0.569292	Cytoplasm, Nucleus		0
Q53GA4	PHLDA2	Pleckstrin homology-like domain family A member 2	0.549687	Cytoplasm, Membrane		0
F6V707	TPD52L1	Tumor protein D53	0.54599			0
P14174	MIF	Macrophage migration inhibitory factor	0.54149	Cytoplasm, Secreted		0
P27105	STOM	Erythrocyte band 7 integral membrane protein	0.532138	Cytoplasm, Cytoplasmic vesicle, Melanosome, Cell membrane, Membrane raft, Cytoskeleton		0
Q92626	PXDN	Peroxidasin homolog	0.526235	Extracellular space, Secreted, Extracellular matrix	SP	9	MAKRSRGPGRRCLLALVLFCAWGTLA
Q8IUD2	ERC1	ELKS/Rab6-interacting/CAST family member 1	0.515617	Golgi apparatus membrane, Membrane, Cytoplasm		0
P49643	PRIM2	DNA primase large subunit	0.507771			0
Q12907	LMAN2	Vesicular integral-membrane protein VIP36	0.506105	Endoplasmic reticulum membrane, Endoplasmic reticulum-Golgi intermediate compartment membrane, Golgi apparatus membrane	SP	1	MAAEGWIWRWGWGRRCLGRPGLLGPGPGPTTPLFLLLLLGSVTA
Q15185	PTGES3	Prostaglandin E synthase 3	0.503359	Cytoplasm		0
P43307	SSR1	Translocon-associated protein subunit alpha	0.498757	Endoplasmic reticulum membrane	SP	2	MRLLPRLLLLLLLVFPAT
O00469-2	PLOD2	Procollagen-lysine,2-oxoglutarate 5-dioxygenase 2	0.497402	Rough endoplasmic reticulum membrane	SP	7	MGGCTVKPQLLLLALVLHPWNPCLG
P84095	RHOG	Rho-related GTP-binding protein RhoG	0.473537	Cell membrane		0
Q7Z2W9	MRPL21	39S ribosomal protein L21, mitochondrial	0.46711	Mitochondrion		0
P46821	MAP1B	Microtubule-associated protein 1B	0.458937	Dendritic spine, Cytoskeleton, Synapse, Cytoplasm, Cell junction, Cell projection		0
Q16718	NDUFA5	NADH dehydrogenase [ubiquinone] 1 alpha subcomplex subunit 5	0.439586	Mitochondrion inner membrane		0
Q02809	PLOD1	Procollagen-lysine,2-oxoglutarate 5-dioxygenase 1	0.436647	Rough endoplasmic reticulum membrane	SP	4	MRPLLLLALLGWLLLAEA
P61970	NUTF2	Nuclear transport factor 2	0.436075	Cytoplasm, Nucleus inner membrane, Cytosol, Nucleus, Nuclear pore complex, Nucleus outer membrane, Nucleoplasm		0
P62875	POLR2L	DNA-directed RNA polymerases I, II, and III subunit RPABC5	0.434984	Nucleus		0
Q53GS9	USP39	U4/U6.U5 tri-snRNP-associated protein 2	0.428748	Nucleus		0
Q99873-4	PRMT1	Protein arginine N-methyltransferase 1	0.426756	Cytosol, Cytoplasm, Nucleoplasm, Nucleus		0
P45973	CBX5	Chromobox protein homolog 5	0.423681	Chromosome, Centromere, Nucleus		0
P47813	EIF1AX	Eukaryotic translation initiation factor 1A, X-chromosomal	0.414437			0
Q9NYF3	FAM53C	Protein FAM53C	0.408346			0
P62081	RPS7	40S ribosomal protein S7	0.400166	Cytoplasm, Centrosome, Microtubule organizing center, Cytoskeleton		0
O60488	ACSL4	Long-chain-fatty-acid--CoA ligase 4	0.370439	Endoplasmic reticulum membrane, Microsome membrane, Mitochondrion outer membrane, Peroxisome membrane	TMH	0	LTIILLPVHLLITIYSALIFI
Q8NBJ5	COLGALT1	Procollagen galactosyltransferase 1	0.360938	Endoplasmic reticulum lumen	SP	3	MAAAPRAGRRRGQPLLALLLLLLAPLPPG
P84243	H3F3A;H3F3B	Histone H3.3	0.329966	Nucleus, Chromosome		0
Q6P1J9	CDC73	Parafibromin	0.321727	Nucleus		0
P50570	DNM2	Dynamin-2	0.318882	Clathrin-coated pit, Cytoplasm, Phagosome membrane, Synapse, Phagocytic cup, Midbody, Cytoskeleton, Cell junction, Cell projection, Membrane, Cytoplasmic vesicle, Postsynaptic density, Postsynaptic cell membrane		0
