## supplementary table S16 for "Proteomics identifies substrates and a novel component in hSnd2-dependent ER protein targeting"

### Sheet: Both pvalues signif.
Data snd_all_summary_2							Data sw_all_summary_2							Table 1 Haßdenteufel et al. 2017
ID	Gene name	Fold change	Neg. log10 p-value 1	Neg. log10 p-value 2			ID	Gene name	Fold change	Neg. log10 p-value 1	Neg. log10 p-value 2			#	Identified Protein	Accession #	Uniprot ID
Q16647	PTGIS	-6.2254	16.2943	20.3582			Q16647	PTGIS	-6.0689	18.1501	19.0359			1	OST subunit 1	RPN1_HUMAN	P04843
B2RTY4	MYO9A	-4.5413	12.6254	16.9072			Q6W3E5	GDPD4	-4.2552	14.0669	17.4926			2	Sodium/potassium-transporting ATPase subunit alpha-1	AT1A1_HUMAN	P05023
Q8TE76	MORC4	-3.8154	9.8461	11.0657			Q14697	GANAB	-3.3875	10.7316	11.8577			3	Fatty aldehyde dehydrogenase	AL3A2_HUMAN	P51648
Q96SN8-2	CDK5RAP2	-3.7409	13.5136	15.9742			Q96QT4	TRPM7	-3.3069	6.1117	8.1765			4	Cytoskeleton-associated protein 4	CKAP4_HUMAN	Q07065
F5GXK8	DNAJB11;PET100	-3.4813	11.8783	12.5491			Q96SN8-2	CDK5RAP2	-3.1005	15.1704	15.7187			5	ATP synthase subunit O, mitochondrial	ATPO_HUMAN	P48047
O43379	WDR62	-3.1299	4.7878	5.075			Q96EN8	MOCOS	-3.0272	4.355	7.5093			6	Receptor expression-enhancing protein 5	REEP5_HUMAN	Q00765
Q96QT4	TRPM7	-2.9709	4.0121	8.693			Q13433	SLC39A6	-2.9134	9.7267	11.0644			7	Minor histocompatibility antigen H13	HM13_HUMAN	Q8TCT9
Q5VU66	TPM3	-2.73	2.3694	19.7795			B2RTY4	MYO9A	-2.8723	15.4944	5.823			8	PRA1 family protein 3	PRAF3_HUMAN	O75915
P48552	NRIP1	-2.0751	7.7944	7.6594			G3V1N2	HBA2;HBA1	-2.838	3.0074	13.8278			9	LETM1 and EF-hand domain-containing protein 1, mitochondrial	LETM1_HUMAN	O95202
P06748-2	NPM1	-2.0461	14.653	3.6132			Q9BVC6	TMEM109	-2.7435	7.8143	7.995			10	OST 48 kDa subunit	OST48_HUMAN	P39656
H7BYY1	TPM1	-2.0343	4.0001	3.8614			B4DY08	HNRNPC	-2.7302	11.1612	11.6006			11	Transferrin receptor protein 1	TFR1_HUMAN	P02786
Q9BYP7	WNK3	-1.8916	8.2043	10.5845			Q9UEY8-2	ADD3	-2.5623	2.2471	2.0824			12	Transmembrane protein 208 (hSnd2)	TM208_HUMAN	Q9BTX3
P40189	IL6ST	-1.7645	10.06	2.6404			P49069	CAMLG	-2.5586	8.1512	9.7883			13	Transmembrane emp24 domain-containing protein 10	TMEDA_HUMAN	P49755
P16298	PPP3CB	-1.7486	12.8636	7.519			Q8WYQ3	CHCHD10	-2.4475	8.5686	9.7266			14	Leucine-rich repeat-containing protein 59	LRC59_HUMAN	Q96AG4
Q7L1T6	CYB5R4	-1.5817	2.6524	3.3001			Q99538	LGMN	-2.3729	10.3141	9.4081			15	CD44 antigen	CD44_HUMAN	P16070
Q4G176	ACSF3	-1.5781	8.1339	9.9817			Q9P013	CWC15	-2.3317	6.5513	6.9103			16	OST subunit 2	RPN2_HUMAN	P04844
Q7L4P6	BEND5	-1.5756	6.4688	2.4965			Q9BZ67	FRMD8	-2.3232	11.3394	12.4473			17	Very-long-chain enoyl-CoA reductase	TECR_HUMAN	Q9NZ01
O14974-3	PPP1R12A	-1.5526	7.8583	14.632			Q9P2N7	KLHL13;KLHL9;DKFZp686L0695	-2.3159	9.7407	9.3661			18	Ubiquilin-2	UBQL2_HUMAN	Q9UHD9
P04920	SLC4A2	-1.5382	7.9184	9.2177			Q9NZM5	GLTSCR2	-2.3156	5.983	4.265			19	ATP synthase subunit d, mitochondrial	ATP5H_HUMAN	O75947
Q9BTD8	RBM42	-1.5179	3.5292	2.4132			H7C5E9	SWI5	-2.3097	5.6056	7.6313			20	Reticulon-3	RTN3_HUMAN	O95197
Q86YM7	HOMER1	-1.5167	2.1816	2.343			P40189	IL6ST	-2.3037	6.6177	7.4408			21	Podocalyxin	PODXL_HUMAN	O00592
Q15366-2	NA	-1.4986	10.2847	3.2658			P56962	STX17	-2.139	2.5105	3.6036			22	Translocon-associated protein subunit alpha	SSRA_HUMAN	P43307
O95989	NUDT3	-1.4155	4.175	5.3455			Q5VUM1	SDHAF4	-2.125	12.3371	14.0837			23	Translocon-associated protein subunit delta	SSRD_HUMAN	P51571
P15529	CD46	-1.3979	4.0854	6.3112			G3V0I6	OTUD4	-2.1026	4.1229	3.0914			24	Sigma non-opioid intracellular receptor 1	SGMR1_HUMAN	Q99720
O60669	SLC16A7	-1.3931	6.8039	2.8722			O14974-3	PPP1R12A	-2.0425	12.163	13.1031			25	NADH-cytochrome b5 reductase 3	NB5R3_HUMAN	P00387
Q9GZP8	IMUP	-1.368	5.0993	7.1782			Q6NTF9	RHBDD2	-1.9537	11.7463	9.3256			26	Transmembrane emp24 domain-containing protein 2	TMED2_HUMAN	Q15363
Q7LG56	RRM2B	-1.3584	8.1504	7.1572			Q86UY8	NT5DC3	-1.945	7.6477	8.7069			27	Protein transport protein Sec61 subunit beta	SC61B_HUMAN	P60468
Q96NJ6	ZFP3	-1.3304	6.8707	4.1372			E9PDP5	ANKHD1	-1.9217	4.1923	7.7777			28	ATP synthase subunit g, mitochondrial	ATP5L_HUMAN	O75964
Q14686	NCOA6	-1.3029	4.2774	2.0444			P61073	CXCR4	-1.9177	5.1511	5.8862			29	Lamin-B receptor	LBR_HUMAN	Q14739
Q5VUM1	SDHAF4	-1.2913	10.1325	2.6038			Q96AX1	VPS33A	-1.9096	2.6871	7.0005			30	Transmembrane and coiled-coil domain-containing protein 1	TMCO1_HUMAN	Q9UM00
Q9BVC6	TMEM109	-1.2653	2.2216	5.2703			Q8WVX3	C4orf3	-1.895	7.0667	6.5612			31	Basigin	BASI_HUMAN	P35613
Q16254	E2F4	-1.2527	7.9237	6.9052			Q6IQ49	SDE2	-1.87	3.3024	5.5943			32	Transmembrane protein 109	TM109_HUMAN	Q9BVC6
Q5BJD5	TMEM41B	-1.234	2.6396	5.9436			O00479	HMGN4	-1.8639	3.6425	2.6033			33	ATP synthase subunit e, mitochondrial	ATP5I_HUMAN	P56385
Q7Z3T8	ZFYVE16	-1.2185	4.3929	4.2987			E9PHY5	EPB41L2	-1.8582	8.5228	10.6203			34	OST subunit DAD1	DAD1_HUMAN	P61803
O75379	VAMP4	-1.1209	10.197	7.7425			Q8IWJ2	GCC2	-1.8384	2.9901	5.8574			35	Proteolipid protein 2	PLP2_HUMAN	Q04941
O43819	SCO2	-1.1151	4.4037	3.872			Q8IZD4	DCP1B	-1.8318	9.7531	8.3458			36	Nicastrin	NICA_HUMAN	Q92542
O15120	AGPAT2	-1.0865	6.2513	10.3952			Q9UPN7	PPP6R1	-1.8184	4.8738	3.6875			37	CD97 antigen	CD97_HUMAN	P48960
Q6PK04	CCDC137	-1.0694	2.868	4.8468			Q96NJ6	ZFP3	-1.8066	6.7845	7.6262			38	Protein YIPF5	YIPF5_HUMAN	Q969M3
P17096-2	HMGA1	-1.0605	2.9462	4.7981			Q16566	CAMK4	-1.7914	10.0744	9.3514			39	Clusterin	CLUS_HUMAN	P10909
P04229	HLA-DRB1	-1.0572	8.3499	8.8141			Q9HDC5	JPH1	-1.7772	5.0357	7.7651
Q9P2E9-2	RRBP1	-1.0293	2.3636	2.9476			Q16352	INA	-1.7723	3.2248	2.213
Q01664	TFAP4	-1.0289	6.2087	3.8405			Q8IY21	DDX60	-1.7703	4.3229	6.1457
P05976	MYL1;MYL3	-1.0267	4.3077	3.0397			O60669	SLC16A7	-1.7517	5.18	6.6781
E7EVY3	CAST	-1.0223	3.0942	4.1493			Q6PJG2	ELMSAN1	-1.7509	8.8071	9.143
Q4VCS5	AMOT	-1.0074	7.3522	12.7018			Q99576-3	TSC22D3	-1.7334	9.5744	8.2054
P29692-3	EEF1D	-1.006	3.5733	2.624			P32856	STX2	-1.7331	2.8797	3.5286
							P15529	CD46	-1.7193	6.202	6.8741
							O60831	PRAF2	-1.7089	5.7989	11.8908
							Q9BYP7	WNK3	-1.6985	8.3943	8.6568
							P17096-2	HMGA1	-1.6925	8.9518	3.7218
							H7BYY1	TPM1	-1.6387	2.2463	2.1508
							C9JQV6	ATXN3	-1.6161	11.097	3.167
							P51991-2	HNRNPA3	-1.6031	3.4972	2.2884
							P29558	RBMS1	-1.5998	4.8981	8.2994
							Q15036	SNX17	-1.5762	5.4458	5.6884
							O43819	SCO2	-1.5702	5.6615	7.6895
							Q9BTD8	RBM42	-1.5626	3.6525	3.777
							O75582	RPS6KA5	-1.5276	9.0823	7.4668
							P54132	BLM	-1.5125	2.4584	5.7041
							Q9GZP8	IMUP	-1.5077	7.5078	5.5335
							P04920	SLC4A2	-1.4978	7.216	7.335
							Q86VQ1	GLCCI1	-1.4631	5.3156	5.9833
							Q9UHQ4	BCAP29	-1.4175	2.6981	3.79
							P62857	RPS28	-1.4165	4.5316	2.7952
							Q92581-2	SLC9A6	-1.407	8.1217	8.5555
							O60503	ADCY9	-1.4011	2.0551	5.7187
							Q99618	CDCA3	-1.3974	7.2783	7.2807
							Q9NZJ0	DTL	-1.3862	12.0358	3.2172
							Q9NVV0	TMEM38B	-1.3817	2.8013	6.2705
							Q14669-2	TRIP12	-1.3775	8.2738	7.8469
							O75815	BCAR3	-1.3759	2.2438	12.2167
							P30480	HLA-B	-1.37	5.5558	5.6431
							Q8NC56	LEMD2	-1.3645	11.9644	3.2902
							Q8TEA1	NSUN6	-1.3418	10.2212	8.9634
							O15231-3	ZNF185	-1.319	3.0328	7.5613
							P43251	BTD	-1.2955	2.0624	2.3027
							Q96GW9	MARS2	-1.2855	5.7713	2.5432
							Q8NBA8	DTWD2	-1.2782	4.7917	4.8518
							Q96FZ2	HMCES	-1.2712	2.3162	6.9793
							Q9BU23	LMF2	-1.2706	5.1674	2.5567
							Q96B45	C10orf32	-1.2573	2.0202	2.2986
							Q96JP5	ZFP91;ZFP91-CNTF	-1.256	3.6751	2.652
							Q05682-5	CALD1	-1.2494	9.4824	2.3727
							Q13542	EIF4EBP2	-1.245	8.6109	2.3181
							E2QRD5	ARPIN	-1.2428	4.0834	6.3861
							Q9HCY8	S100A14	-1.2407	9.3373	2.4009
							P67936-2	TPM4	-1.2389	3.6488	7.3082
							P13716	ALAD	-1.2349	6.3753	6.6665
							Q5H9F3-3	BCORL1	-1.2308	4.438	4.163
							Q9BWT6	MND1	-1.2259	5.3215	6.2795
							Q96N66	MBOAT7	-1.2153	5.9707	6.8151
							Q7L266	ASRGL1	-1.214	2.3634	3.2814
							P98194	ATP2C1	-1.2134	6.7714	7.2208
							Q9NVJ2	ARL8B	-1.2087	4.9206	2.4585
							Q9GZT9	EGLN1	-1.2023	4.9717	3.5433
							Q9NZL9-2	MAT2B	-1.2006	8.009	7.6503
							Q8NDV3	SMC1B	-1.193	4.5022	4.4332
							Q15035	TRAM2	-1.1924	2.4411	2.2388
							Q969Y2	GTPBP3	-1.1854	7.3858	6.5484
							Q9Y6M0	PRSS21	-1.1824	3.4069	3.3883
							Q14781	CBX2	-1.1811	5.8107	5.0404
							P54707	ATP12A	-1.1803	7.3293	8.5072
							Q14764	MVP	-1.1797	8.2133	9.5092
							Q9H3M7	TXNIP	-1.1766	8.2815	8.2743
							P28290	SSFA2	-1.1745	3.2192	4.6408
							Q9H993	ARMT1	-1.1743	2.9211	4.2995
							P84101	SERF2	-1.1674	4.1434	8.648
							O00141	SGK1	-1.1511	7.5802	7.3738
							P52569	SLC7A2	-1.148	5.4034	4.0869
							Q01082-3	SPTBN1	-1.1432	4.3862	3.9732
							Q9HCD5	NCOA5	-1.1402	6.1262	5.9838
							Q9H3Y8	PPDPF	-1.1372	5.6998	7.243
							P53611	RABGGTB	-1.1231	4.1158	6.0985
							Q6DD87	ZNF787	-1.1162	2.1151	4.4266
							Q8N392	ARHGAP18	-1.108	6.3956	5.8128
							P16989	YBX3	-1.1027	7.7887	2.1708
							Q7Z3T8	ZFYVE16	-1.0985	3.1198	9.3545
							P15923	TCF3	-1.0808	5.8432	6.2519
							Q15366-2	NA	-1.0629	12.8128	4.3409
							P84157-2	MXRA7	-1.0627	5.8958	5.4978
							Q9UJA5	TRMT6	-1.0574	3.2043	3.2709
							Q9H5K3	POMK	-1.0501	3.7511	3.5203
							O75379	VAMP4	-1.0429	4.4037	5.5587
							Q96HA7	TONSL	-1.036	6.2771	2.6458
							P52747	ZNF143	-1.0357	4.0256	2.338
							Q9H1E3	NUCKS1	-1.0195	7.1229	3.6001
							Q75N03	CBLL1	-1.0171	4.9003	10.5631
							Q9UI10-3	EIF2B4	-1.0145	4.372	3.4391
							Q5BJD5	TMEM41B	-1.0133	4.3153	4.2448
							Q99442	SEC62	-1.0086	6.2111	4.415

### Sheet: Tabelle1
Data snd_all_summary_2								Accession	Gene	Full protein name
ID	Gene name	Fold change	Neg. log10 p-value 1	Neg. log10 p-value 2				Q16647	PTGIS	Prostacyclin synthase
Q16647	PTGIS	-6.2254	16.2943	20.3582				B2RTY4	MYO9A	Unconventional myosin-IXa
B2RTY4	MYO9A	-4.5413	12.6254	16.9072				Q8TE76	MORC4	MORC family CW-type zinc finger protein 4
Q8TE76	MORC4	-3.8154	9.8461	11.0657				Q96SN8-2	CDK5RAP2	CDK5 regulatory subunit-associated protein 2
Q96SN8-2	CDK5RAP2	-3.7409	13.5136	15.9742				P0DJ07	PET100	Protein PET100 homolog, mitochondrial
F5GXK8	DNAJB11;PET100	-3.4813	11.8783	12.5491				O43379	WDR62	WD repeat-containing protein 62
O43379	WDR62	-3.1299	4.7878	5.075				Q96QT4	TRPM7	Transient receptor potential cation channel subfamily M member 7
Q96QT4	TRPM7	-2.9709	4.0121	8.693				P48552	NRIP1	Nuclear receptor-interacting protein 1
Q5VU66	TPM3	-2.73	2.3694	19.7795				Q9BYP7	WNK3	Serine/threonine-protein kinase WNK3
P48552	NRIP1	-2.0751	7.7944	7.6594				P16298	PPP3CB	Serine/threonine-protein phosphatase 2B catalytic subunit beta isoform
P06748-2	NPM1	-2.0461	14.653	3.6132				Q4G176	ACSF3	Acyl-CoA synthetase family member 3, mitochondrial
H7BYY1	TPM1	-2.0343	4.0001	3.8614				O14974-3	PPP1R12A	Protein phosphatase 1 regulatory subunit 12A
Q9BYP7	WNK3	-1.8916	8.2043	10.5845				P04920	SLC4A2	Anion exchange protein 2
P40189	IL6ST	-1.7645	10.06	2.6404				O95989	NUDT3	Diphosphoinositol polyphosphate phosphohydrolase 1
P16298	PPP3CB	-1.7486	12.8636	7.519				P15529	CD46	Membrane cofactor protein
Q7L1T6	CYB5R4	-1.5817	2.6524	3.3001				Q9GZP8	IMUP	Immortalization up-regulated protein
Q4G176	ACSF3	-1.5781	8.1339	9.9817				Q7LG56	RRM2B	Ribonucleoside-diphosphate reductase subunit M2 B
Q7L4P6	BEND5	-1.5756	6.4688	2.4965				Q96NJ6	ZFP3	Zinc finger protein 3 homolog
O14974-3	PPP1R12A	-1.5526	7.8583	14.632				Q16254	E2F4	Transcription factor E2F4
P04920	SLC4A2	-1.5382	7.9184	9.2177				Q5BJD5	TMEM41B	Transmembrane protein 41B
Q9BTD8	RBM42	-1.5179	3.5292	2.4132				Q7Z3T8	ZFYVE16	Zinc finger FYVE domain-containing protein 16
Q86YM7	HOMER1	-1.5167	2.1816	2.343				O75379	VAMP4	Vesicle-associated membrane protein 4
Q15366-2	NA	-1.4986	10.2847	3.2658				O15120	AGPAT2	1-acyl-sn-glycerol-3-phosphate acyltransferase beta
O95989	NUDT3	-1.4155	4.175	5.3455				Q6PK04	CCDC137	Coiled-coil domain-containing protein 137
P15529	CD46	-1.3979	4.0854	6.3112				P17096-2	HMGA1	High mobility group protein HMG-I/HMG-Y
O60669	SLC16A7	-1.3931	6.8039	2.8722				P04229	HLA-DRB1	HLA class II histocompatibility antigen, DRB1-1 beta chain
Q9GZP8	IMUP	-1.368	5.0993	7.1782				H0YD33	CAST	Calpastatin
Q7LG56	RRM2B	-1.3584	8.1504	7.1572				P52569	SLC7A2	Cationic amino acid transporter 2
Q96NJ6	ZFP3	-1.3304	6.8707	4.1372				Q9P1T7	MDFIC	MyoD family inhibitor domain-containing protein
Q14686	NCOA6	-1.3029	4.2774	2.0444				Q96JC1	VPS39	Vam6/Vps39-like protein
Q5VUM1	SDHAF4	-1.2913	10.1325	2.6038				Q2M1P5	KIF7	Kinesin-like protein KIF7
Q9BVC6	TMEM109	-1.2653	2.2216	5.2703				P49006	MARCKSL1	MARCKS-related protein
Q16254	E2F4	-1.2527	7.9237	6.9052				Q14781	CBX2	Chromobox protein homolog 2
Q5BJD5	TMEM41B	-1.234	2.6396	5.9436				Q05682-6	CALD1	Caldesmon
Q7Z3T8	ZFYVE16	-1.2185	4.3929	4.2987				Q8TF76	GSG2	Serine/threonine-protein kinase haspin
O75379	VAMP4	-1.1209	10.197	7.7425				Q9UPR0	PLCL2	Inactive phospholipase C-like protein 2
O43819	SCO2	-1.1151	4.4037	3.872				O15516	CLOCK	Circadian locomoter output cycles protein kaput
O15120	AGPAT2	-1.0865	6.2513	10.3952				P46013-2	MKI67	Proliferation marker protein Ki-67
Q6PK04	CCDC137	-1.0694	2.868	4.8468				P42684	ABL2	Abelson tyrosine-protein kinase 2
P17096-2	HMGA1	-1.0605	2.9462	4.7981				O15013	ARHGEF10	Rho guanine nucleotide exchange factor 10
P04229	HLA-DRB1	-1.0572	8.3499	8.8141				Q9P0P8	C6orf203	Uncharacterized protein C6orf203
Q9P2E9-2	RRBP1	-1.0293	2.3636	2.9476				Q9BV40	VAMP8	Vesicle-associated membrane protein 8
Q01664	TFAP4	-1.0289	6.2087	3.8405				Q9BVG9	PTDSS2	Phosphatidylserine synthase 2
P05976	MYL1;MYL3	-1.0267	4.3077	3.0397
E7EVY3	CAST	-1.0223	3.0942	4.1493
Q4VCS5	AMOT	-1.0074	7.3522	12.7018
P29692-3	EEF1D	-1.006	3.5733	2.624

### Sheet: raw data
Data snd_all_summary_2									Data sw_all_summary_2									Table 1 Haßdenteufel et al. 2017
ID	Gene name	Fold change	Neg. log10 p-value 1	Neg. log10 p-value 2					ID	Gene name	Fold change	Neg. log10 p-value 1	Neg. log10 p-value 2					#	Identified Protein	Accession #	Uniprot ID
Q6S8J3	POTEE	-6.2577	0.6245	0.7857	x	x	X		Q6S8J3	POTEE	-6.7788	1.0515	0.7328	x	x	X		1	OST subunit 1	RPN1_HUMAN	P04843	RPN1_HUMAN
Q16647	PTGIS	-6.2254	16.2943	20.3582					Q16647	PTGIS	-6.0689	18.1501	19.0359					2	Sodium/potassium-transporting ATPase subunit alpha-1	AT1A1_HUMAN	P05023	AT1A1_HUMAN
B2RTY4	MYO9A	-4.5413	12.6254	16.9072					Q6W3E5	GDPD4	-4.2552	14.0669	17.4926					3	Fatty aldehyde dehydrogenase	AL3A2_HUMAN	P51648	AL3A2_HUMAN
Q8TE76	MORC4	-3.8154	9.8461	11.0657					Q9Y467	SALL2	-3.5053	0.4591	4.8071	x		X		4	Cytoskeleton-associated protein 4	CKAP4_HUMAN	Q07065	CKAP4_HUMAN
Q96SN8-2	CDK5RAP2	-3.7409	13.5136	15.9742					Q14697	GANAB	-3.3875	10.7316	11.8577					5	ATP synthase subunit O, mitochondrial	ATPO_HUMAN	P48047	ATPO_HUMAN
Q9Y467	SALL2	-3.5293	4.7164	0.7179		x	X		Q96QT4	TRPM7	-3.3069	6.1117	8.1765					6	Receptor expression-enhancing protein 5	REEP5_HUMAN	Q00765	REEP5_HUMAN
F5GXK8	DNAJB11;PET100	-3.4813	11.8783	12.5491					Q96SN8-2	CDK5RAP2	-3.1005	15.1704	15.7187					7	Minor histocompatibility antigen H13	HM13_HUMAN	Q8TCT9	HM13_HUMAN
O43379	WDR62	-3.1299	4.7878	5.075					Q96EN8	MOCOS	-3.0272	4.355	7.5093					8	PRA1 family protein 3	PRAF3_HUMAN	O75915	PRAF3_HUMAN
Q96QT4	TRPM7	-2.9709	4.0121	8.693					Q13433	SLC39A6	-2.9134	9.7267	11.0644					9	LETM1 and EF-hand domain-containing protein 1, mitochondrial	LETM1_HUMAN	O95202	LETM1_HUMAN
Q5VU66	TPM3	-2.73	2.3694	19.7795					B2RTY4	MYO9A	-2.8723	15.4944	5.823					10	OST 48 kDa subunit	OST48_HUMAN	P39656	OST48_HUMAN
Q96BI1	SLC22A18	-2.2325	9.1408	0.5081		x	X		G3V1N2	HBA2;HBA1	-2.838	3.0074	13.8278					11	Transferrin receptor protein 1	TFR1_HUMAN	P02786	TFR1_HUMAN
Q8WV41	SNX33	-2.183	1.7508	16.6818	x		X		Q9BVC6	TMEM109	-2.7435	7.8143	7.995					12	Transmembrane protein 208 (hSnd2)	TM208_HUMAN	Q9BTX3	TM208_HUMAN
P48552	NRIP1	-2.0751	7.7944	7.6594					B4DY08	HNRNPC	-2.7302	11.1612	11.6006					13	Transmembrane emp24 domain-containing protein 10	TMEDA_HUMAN	P49755	TMEDA_HUMAN
Q6W3E5	GDPD4	-2.0543	12.2802	1.3541		x	X		Q9UEY8-2	ADD3	-2.5623	2.2471	2.0824					14	Leucine-rich repeat-containing protein 59	LRC59_HUMAN	Q96AG4	LRC59_HUMAN
P06748-2	NPM1	-2.0461	14.653	3.6132					P49069	CAMLG	-2.5586	8.1512	9.7883					15	CD44 antigen	CD44_HUMAN	P16070	CD44_HUMAN
H7BYY1	TPM1	-2.0343	4.0001	3.8614					Q8WYQ3	CHCHD10	-2.4475	8.5686	9.7266					16	OST subunit 2	RPN2_HUMAN	P04844	RPN2_HUMAN
O43677	NDUFC1	-2.0086	13.7724	0.9493		x	X		Q99538	LGMN	-2.3729	10.3141	9.4081					17	Very-long-chain enoyl-CoA reductase	TECR_HUMAN	Q9NZ01	TECR_HUMAN
Q9C0A1	ZFHX2	-1.913	0.1286	15.2215	x		X		Q9P013	CWC15	-2.3317	6.5513	6.9103					18	Ubiquilin-2	UBQL2_HUMAN	Q9UHD9	UBQL2_HUMAN
Q9BYP7	WNK3	-1.8916	8.2043	10.5845					Q9BZ67	FRMD8	-2.3232	11.3394	12.4473					19	ATP synthase subunit d, mitochondrial	ATP5H_HUMAN	O75947	ATP5H_HUMAN
Q9NZM5	GLTSCR2	-1.8804	8.8114	0.7424		x	X		Q9P2N7	KLHL13;KLHL9;DKFZp686L0695	-2.3159	9.7407	9.3661					20	Reticulon-3	RTN3_HUMAN	O95197	RTN3_HUMAN
P40189	IL6ST	-1.7645	10.06	2.6404					Q9NZM5	GLTSCR2	-2.3156	5.983	4.265					21	Podocalyxin	PODXL_HUMAN	O00592	PODXL_HUMAN
P16298	PPP3CB	-1.7486	12.8636	7.519					H7C5E9	SWI5	-2.3097	5.6056	7.6313					22	Translocon-associated protein subunit alpha	SSRA_HUMAN	P43307	SSRA_HUMAN
Q16891	IMMT	-1.6833	12.3427	0.7764		x	X		P40189	IL6ST	-2.3037	6.6177	7.4408					23	Translocon-associated protein subunit delta	SSRD_HUMAN	P51571	SSRD_HUMAN
P19484	TFEB	-1.6401	11.3679	1.1328		x	X		Q52LW3	ARHGAP29	-2.2425	0.166	14.7591	x		X		24	Sigma non-opioid intracellular receptor 1	SGMR1_HUMAN	Q99720	SGMR1_HUMAN
Q96G61	NUDT11	-1.636	0.1519	5.9862	x		X		O60506-3	SYNCRIP	-2.1873	16.4332	1.1687		x	X		25	NADH-cytochrome b5 reductase 3	NB5R3_HUMAN	P00387	NB5R3_HUMAN
Q7L1T6	CYB5R4	-1.5817	2.6524	3.3001					Q8WV41	SNX33	-2.1637	0.6854	14.9912	x		X		26	Transmembrane emp24 domain-containing protein 2	TMED2_HUMAN	Q15363	TMED2_HUMAN
Q4G176	ACSF3	-1.5781	8.1339	9.9817					P56962	STX17	-2.139	2.5105	3.6036					27	Protein transport protein Sec61 subunit beta	SC61B_HUMAN	P60468	SC61B_HUMAN
Q7L4P6	BEND5	-1.5756	6.4688	2.4965					Q5VUM1	SDHAF4	-2.125	12.3371	14.0837					28	ATP synthase subunit g, mitochondrial	ATP5L_HUMAN	O75964	ATP5L_HUMAN
Q5PRF9	SAMD4B	-1.5619	2.2206	1.9568		x	X		Q9NRL2	BAZ1A	-2.1082	2.0888	0.9132		x	X		29	Lamin-B receptor	LBR_HUMAN	Q14739	LBR_HUMAN
O14974-3	PPP1R12A	-1.5526	7.8583	14.632					G3V0I6	OTUD4	-2.1026	4.1229	3.0914					30	Transmembrane and coiled-coil domain-containing protein 1	TMCO1_HUMAN	Q9UM00	TMCO1_HUMAN
P04920	SLC4A2	-1.5382	7.9184	9.2177					O14974-3	PPP1R12A	-2.0425	12.163	13.1031					31	Basigin	BASI_HUMAN	P35613	BASI_HUMAN
Q9BTD8	RBM42	-1.5179	3.5292	2.4132					Q02539	HIST1H1A	-2.025	4.9756	0.9758		x	X		32	Transmembrane protein 109	TM109_HUMAN	Q9BVC6	TM109_HUMAN
Q86YM7	HOMER1	-1.5167	2.1816	2.343					Q9BVT8	TMUB1	-2.0099	1.7197	6.3489	x		X		33	ATP synthase subunit e, mitochondrial	ATP5I_HUMAN	P56385	ATP5I_HUMAN
Q96EN8	MOCOS	-1.5085	4.0795	1.4328		x	X		Q6NZY4	ZCCHC8	-1.9571	6.5226	0.0359		x	X		34	OST subunit DAD1	DAD1_HUMAN	P61803	DAD1_HUMAN
Q15366-2	NA	-1.4986	10.2847	3.2658					Q6NTF9	RHBDD2	-1.9537	11.7463	9.3256					35	Proteolipid protein 2	PLP2_HUMAN	Q04941	PLP2_HUMAN
Q8N1I0	DOCK4	-1.489	9.1856	0.4488		x	X		Q86UY8	NT5DC3	-1.945	7.6477	8.7069					36	Nicastrin	NICA_HUMAN	Q92542	NICA_HUMAN
Q9UEY8-2	ADD3	-1.4554	2.525	0.2581		x	X		O75123	ZNF623	-1.9289	1.0966	8.3398	x		X		37	CD97 antigen	CD97_HUMAN	P48960	AGRE5_HUMAN	(=CD97)
Q8IXW5	RPAP2	-1.4548	5.7251	0.3658		x	X		E9PDP5	ANKHD1	-1.9217	4.1923	7.7777					38	Protein YIPF5	YIPF5_HUMAN	Q969M3	YIPF5_HUMAN
Q9UPW5	AGTPBP1	-1.4455	0.1528	1.8452	x	x	X		P61073	CXCR4	-1.9177	5.1511	5.8862					39	Clusterin	CLUS_HUMAN	P10909	CLUS_HUMAN
O43665-3	RGS10	-1.4302	2.9392	1.6792		x	X		Q6IQ21	ZNF770	-1.915	0.04	8.0559	x		X
Q15170	TCEAL1	-1.4165	9.0615	1.6713		x	X		Q96AX1	VPS33A	-1.9096	2.6871	7.0005
O95989	NUDT3	-1.4155	4.175	5.3455					Q8WVX3	C4orf3	-1.895	7.0667	6.5612
P15529	CD46	-1.3979	4.0854	6.3112					Q6IQ49	SDE2	-1.87	3.3024	5.5943
O60669	SLC16A7	-1.3931	6.8039	2.8722					O00479	HMGN4	-1.8639	3.6425	2.6033
Q2PZI1	DPY19L1	-1.3918	4.7244	1.7796		x	X		E9PHY5	EPB41L2	-1.8582	8.5228	10.6203
B4DRN7	C2CD5	-1.3718	2.0964	0.7355		x	X		Q8IWJ2	GCC2	-1.8384	2.9901	5.8574
Q9GZP8	IMUP	-1.368	5.0993	7.1782					Q8IZD4	DCP1B	-1.8318	9.7531	8.3458
Q8NC56	LEMD2	-1.3636	1.5123	12.6489	x		X		Q9UPN7	PPP6R1	-1.8184	4.8738	3.6875
Q99643	SDHC	-1.3622	0.7002	11.782	x		X		Q96NJ6	ZFP3	-1.8066	6.7845	7.6262
Q7LG56	RRM2B	-1.3584	8.1504	7.1572					Q16566	CAMK4	-1.7914	10.0744	9.3514
Q8N412	STPG2	-1.3578	1.2308	5.0332	x		X		Q9HDC5	JPH1	-1.7772	5.0357	7.7651
Q9P2D0	IBTK	-1.355	7.9136	1.2089		x	X		Q16352	INA	-1.7723	3.2248	2.213
P61073	CXCR4	-1.3457	1.4355	6.8792	x		X		Q8IY21	DDX60	-1.7703	4.3229	6.1457
Q8N9W4	GOLGA6L2	-1.3435	10.0406	1.1304		x	X		O60669	SLC16A7	-1.7517	5.18	6.6781
Q12923	PTPN13	-1.3404	1.4506	2.304	x		X		Q6PJG2	ELMSAN1	-1.7509	8.8071	9.143
Q13542	EIF4EBP2	-1.3315	10.4846	0.9463		x	X		Q9BY49	PECR	-1.7427	0.5281	9.8526	x		X
Q6NZ67	MZT2B	-1.3311	10.3492	0.4269		x	X		Q99576-3	TSC22D3	-1.7334	9.5744	8.2054
Q96NJ6	ZFP3	-1.3304	6.8707	4.1372					P32856	STX2	-1.7331	2.8797	3.5286
Q14686	NCOA6	-1.3029	4.2774	2.0444					P15529	CD46	-1.7193	6.202	6.8741
Q5VUM1	SDHAF4	-1.2913	10.1325	2.6038					B1ANS9	WDR64	-1.713	10.3113	1.0369		x	X
Q7Z4R8	C6orf120	-1.2912	11.0884	0.247		x	X		O60831	PRAF2	-1.7089	5.7989	11.8908
O15066	KIF3B	-1.2678	3.9304	0.1269		x	X		Q8TE76	MORC4	-1.7067	0.8858	10.6519	x		X
Q9BVC6	TMEM109	-1.2653	2.2216	5.2703					O15066	KIF3B	-1.7035	4.7071	0.8244		x	X
Q16254	E2F4	-1.2527	7.9237	6.9052					Q9BYP7	WNK3	-1.6985	8.3943	8.6568
Q5BJD5	TMEM41B	-1.234	2.6396	5.9436					P17096-2	HMGA1	-1.6925	8.9518	3.7218
P50151	GNG10;DNAJC25	-1.2243	6.5268	1.1059		x	X		Q9P209	CEP72	-1.6715	0.8423	2.5991	x		X
Q7Z3T8	ZFYVE16	-1.2185	4.3929	4.2987					Q86YM7	HOMER1	-1.6647	1.7655	2.9923	x		X
O94762	RECQL5	-1.2119	1.546	3.095	x		X		Q9P1T7	MDFIC	-1.6524	12.2819	1.6623		x	X
Q8N201	INTS1;DKFZP586J0619	-1.207	0.9853	3.1156	x		X		Q9UNY4	TTF2	-1.6442	5.3345	1.2358		x	X
Q9BZ67	FRMD8	-1.2064	10.2915	0.7119		x	X		B4DRN7	C2CD5	-1.6389	1.4628	2.0405	x		X
O00291	HIP1	-1.2059	3.8748	1.804		x	X		H7BYY1	TPM1	-1.6387	2.2463	2.1508
P31260	HOXA10	-1.1966	7.4883	0.0678		x	X		Q96NT1	NAP1L5	-1.6349	8.924	1.2583		x	X
Q96HN2-2	AHCYL2	-1.1785	10.8379	0.111		x	X		C9JQV6	ATXN3	-1.6161	11.097	3.167
Q8N4J0	C9orf41	-1.153	11.3333	0.1534		x	X		P51991-2	HNRNPA3	-1.6031	3.4972	2.2884
P56962	STX17	-1.148	4.0025	1.6005		x	X		P29558	RBMS1	-1.5998	4.8981	8.2994
Q96AX1	VPS33A	-1.144	6.5387	1.0425		x	X		Q15036	SNX17	-1.5762	5.4458	5.6884
G3V0I6	OTUD4	-1.1421	0.7612	2.7462	x		X		O43819	SCO2	-1.5702	5.6615	7.6895
O75815	BCAR3	-1.1396	0.0053	15.1276	x		X		Q9BTD8	RBM42	-1.5626	3.6525	3.777
P54132	BLM	-1.1341	8.0413	1.7952		x	X		E7EVY3	CAST	-1.5493	3.7991	1.9851		x	X
Q9Y680	FKBP7	-1.1283	9.0963	0.7451		x	X		O75582	RPS6KA5	-1.5276	9.0823	7.4668
O95793	STAU1	-1.1234	4.2869	0.1261		x	X		P54132	BLM	-1.5125	2.4584	5.7041
O75379	VAMP4	-1.1209	10.197	7.7425					Q9GZP8	IMUP	-1.5077	7.5078	5.5335
O43819	SCO2	-1.1151	4.4037	3.872					P04920	SLC4A2	-1.4978	7.216	7.335
Q5H9F3-3	BCORL1	-1.1118	5.4029	1.9905		x	X		Q16891	IMMT	-1.4648	12.3937	1.8678		x	X
Q9UPN7	PPP6R1	-1.1111	4.7206	1.3371		x	X		Q86VQ1	GLCCI1	-1.4631	5.3156	5.9833
Q15257	PPP2R4	-1.1079	2.1484	1.851		x	X		Q9UHQ4	BCAP29	-1.4175	2.6981	3.79
Q96K21	ZFYVE19	-1.1044	9.7141	0.7996		x	X		P62857	RPS28	-1.4165	4.5316	2.7952
O15120	AGPAT2	-1.0865	6.2513	10.3952					Q92581-2	SLC9A6	-1.407	8.1217	8.5555
Q6IQ21	ZNF770	-1.084	0.4635	3.1372	x		X		O60503	ADCY9	-1.4011	2.0551	5.7187
O95379-3	TNFAIP8	-1.0725	2.9352	1.6429		x	X		Q99618	CDCA3	-1.3974	7.2783	7.2807
Q6PK04	CCDC137	-1.0694	2.868	4.8468					Q9BRP1	PDCD2L	-1.3964	9.2304	1.1784		x	X
Q9NRL2	BAZ1A	-1.068	0.4142	0.9002	x	x	X		Q9NZJ0	DTL	-1.3862	12.0358	3.2172
Q14697	GANAB	-1.0661	0.8763	5.2965	x		X		Q9NVV0	TMEM38B	-1.3817	2.8013	6.2705
P17096-2	HMGA1	-1.0605	2.9462	4.7981					Q14669-2	TRIP12	-1.3775	8.2738	7.8469
P04229	HLA-DRB1	-1.0572	8.3499	8.8141					O75815	BCAR3	-1.3759	2.2438	12.2167
P19474	TRIM21	-1.0564	0.1872	9.5912	x		X		P30480	HLA-B	-1.37	5.5558	5.6431
Q96F24	NRBF2	-1.0542	6.3123	1.5107		x	X		Q8NC56	LEMD2	-1.3645	11.9644	3.2902
Q86UY8	NT5DC3	-1.0447	7.8148	0.1403		x	X		Q8TEA1	NSUN6	-1.3418	10.2212	8.9634
Q9NVV0	TMEM38B	-1.0425	5.2771	1.5197		x	X		P40763-2	STAT3	-1.3329	1.2078	8.3969	x		X
Q9P2E9-2	RRBP1	-1.0293	2.3636	2.9476					O15231-3	ZNF185	-1.319	3.0328	7.5613
Q9BZ29	DOCK9	-1.0291	0.2209	0.1023	x	x	X		Q8NCH0	CHST14	-1.3116	0.0489	8.5209	x		X
Q01664	TFAP4	-1.0289	6.2087	3.8405					O15156	ZBTB7B	-1.3087	1.0344	4.0883	x		X
P05976	MYL1;MYL3	-1.0267	4.3077	3.0397					P43251	BTD	-1.2955	2.0624	2.3027
E7EVY3	CAST	-1.0223	3.0942	4.1493					O43379	WDR62	-1.29	1.3093	1.4705	x	x	X
O15127	SCAMP2	-1.0183	1.1932	2.0055	x		X		Q96GW9	MARS2	-1.2855	5.7713	2.5432
H7C5E9	SWI5	-1.0132	0.6637	3.5171	x		X		Q8IZW8	TNS4	-1.2835	1.9971	1.4622	x	x	X
Q9NZJ4	SACS	-1.0119	7.7624	0.4133		x	X		Q8NBA8	DTWD2	-1.2782	4.7917	4.8518
Q96MW5	COG8	-1.0092	1.3371	14.8204	x		X		Q96FZ2	HMCES	-1.2712	2.3162	6.9793
Q5T5C0	STXBP5	-1.0076	11.5958	0.7024		x	X		Q9BU23	LMF2	-1.2706	5.1674	2.5567
Q4VCS5	AMOT	-1.0074	7.3522	12.7018					Q53GG5-2	PDLIM3	-1.2682	0.9097	0.9008	x	x	X
P29692-3	EEF1D	-1.006	3.5733	2.624					Q96B45	C10orf32	-1.2573	2.0202	2.2986
Q96BW5	PTER	-1.005	5.6747	0.9617		x	X		Q96JP5	ZFP91;ZFP91-CNTF	-1.256	3.6751	2.652
									Q05682-5	CALD1	-1.2494	9.4824	2.3727
									Q13542	EIF4EBP2	-1.245	8.6109	2.3181
									E2QRD5	ARPIN	-1.2428	4.0834	6.3861
									O15525	MAFG	-1.242	6.1895	1.5605		x	X
									Q9HCY8	S100A14	-1.2407	9.3373	2.4009
									P67936-2	TPM4	-1.2389	3.6488	7.3082
									P22694	PRKACB	-1.2386	10.9873	1.903		x	X
									P13716	ALAD	-1.2349	6.3753	6.6665
									Q5H9F3-3	BCORL1	-1.2308	4.438	4.163
									Q9BWT6	MND1	-1.2259	5.3215	6.2795
									O96017	CHEK2	-1.2252	6.2871	0.3753		x	X
									P17544-2	ATF7	-1.221	0.0814	10.7655	x		X
									Q96N66	MBOAT7	-1.2153	5.9707	6.8151
									Q7L266	ASRGL1	-1.214	2.3634	3.2814
									P98194	ATP2C1	-1.2134	6.7714	7.2208
									P04216	THY1	-1.2098	5.6757	0.5811		x	X
									Q9NVJ2	ARL8B	-1.2087	4.9206	2.4585
									Q9P0U3	SENP1	-1.2053	1.3381	8.8821	x		X
									Q9GZT9	EGLN1	-1.2023	4.9717	3.5433
									Q7L4P6	BEND5	-1.2018	4.408	1.5721		x	X
									Q9NZL9-2	MAT2B	-1.2006	8.009	7.6503
									P06454	PTMA	-1.1999	3.5822	1.824		x	X
									P09913	IFIT2	-1.1954	0.0702	10.5454	x		X
									Q8N9Q2	SREK1IP1	-1.1944	4.2323	0.7083		x	X
									Q8NDV3	SMC1B	-1.193	4.5022	4.4332
									Q05086	UBE3A	-1.1925	2.5903	1.0681		x	X
									Q15035	TRAM2	-1.1924	2.4411	2.2388
									Q969Y2	GTPBP3	-1.1854	7.3858	6.5484
									Q9Y6M0	PRSS21	-1.1824	3.4069	3.3883
									Q14781	CBX2	-1.1811	5.8107	5.0404
									P54707	ATP12A	-1.1803	7.3293	8.5072
									Q14764	MVP	-1.1797	8.2133	9.5092
									Q9H3M7	TXNIP	-1.1766	8.2815	8.2743
									P28290	SSFA2	-1.1745	3.2192	4.6408
									Q9H993	ARMT1	-1.1743	2.9211	4.2995
									P30307	CDC25C	-1.1713	1.2561	4.3568	x		X
									P84101	SERF2	-1.1674	4.1434	8.648
									O00141	SGK1	-1.1511	7.5802	7.3738
									P42773	CDKN2C	-1.1502	0.0585	11.988	x		X
									P52569	SLC7A2	-1.148	5.4034	4.0869
									Q01082-3	SPTBN1	-1.1432	4.3862	3.9732
									Q9HCD5	NCOA5	-1.1402	6.1262	5.9838
									Q86UP2-2	KTN1	-1.1381	4.2697	1.972		x	X
									Q9H3Y8	PPDPF	-1.1372	5.6998	7.243
									P53611	RABGGTB	-1.1231	4.1158	6.0985
									Q6DD87	ZNF787	-1.1162	2.1151	4.4266
									Q8N392	ARHGAP18	-1.108	6.3956	5.8128
									Q6N069	NAA16	-1.1029	2.1003	1.2748		x	X
									P16989	YBX3	-1.1027	7.7887	2.1708
									Q7Z3T8	ZFYVE16	-1.0985	3.1198	9.3545
									Q8TDP1	RNASEH2C	-1.0973	9.7117	1.2846		x	X
									P15923	TCF3	-1.0808	5.8432	6.2519
									Q8WVM7	STAG1;DKFZp781D1416	-1.0679	0.6076	12.3855	x		X
									Q8NBF6	AVL9	-1.0675	0.441	3.9984	x		X
									Q15366-2	NA	-1.0629	12.8128	4.3409
									P84157-2	MXRA7	-1.0627	5.8958	5.4978
									Q99504	EYA3	-1.0585	1.7768	5.8663	x		X
									Q9UJA5	TRMT6	-1.0574	3.2043	3.2709
									Q8IVT2	MISP	-1.0548	2.4707	0.4521		x	X
									Q7Z422	SZRD1	-1.0536	3.6869	1.2183		x	X
									Q96CV9	OPTN	-1.052	0.1629	3.9882	x		X
									Q9P0J7	KCMF1	-1.0503	3.3289	1.8762		x	X
									Q9H5K3	POMK	-1.0501	3.7511	3.5203
									O75379	VAMP4	-1.0429	4.4037	5.5587
									Q9H7Z3	NRDE2	-1.0429	1.5782	6.7895	x		X
									P17066	HSPA6;HSPA7	-1.0365	4.2138	1.8812		x	X
									Q96HA7	TONSL	-1.036	6.2771	2.6458
									P52747	ZNF143	-1.0357	4.0256	2.338
									Q9H1E3	NUCKS1	-1.0195	7.1229	3.6001
									Q75N03	CBLL1	-1.0171	4.9003	10.5631
									Q9UI10-3	EIF2B4	-1.0145	4.372	3.4391
									Q5BJD5	TMEM41B	-1.0133	4.3153	4.2448
									Q99442	SEC62	-1.0086	6.2111	4.415
									Q86XA9	HEATR5A	-1.0063	3.6293	0.024		x	X
